# NF-κB transcriptionally enhances p53 accumulation dynamics hampering DNA repair

**DOI:** 10.64898/2026.02.24.707448

**Authors:** Emanuele Colombo, Sara Pozzi, Alessia Loffreda, Francesca Genova, Erika Aloi, Timothy Heinichen, Paola Falletta, Matteo Mazzocca, Tom Fillot, Daniela Gnani, Alessandra Agresti, Marco E. Bianchi, Samuel Zambrano, Davide Mazza

## Abstract

Cells integrate multiple, often concurrent signals through intertwined genetic circuits whose dynamics shape transcriptional programs and cell fate decisions. Among these, the tumor suppressor p53 and the inflammatory transcription factor NF-κB are central regulators of stress responses in normal and cancer cells, yet their dynamic crosstalk under co-activation remains poorly characterized. Here, we combine genetic approaches, live cell imaging, transcriptomic analysis and mathematical modeling to dissect their dynamic interplay. We find that co-activation of NF-κB by the inflammatory cytokines TNF-α and IL-1β significantly enhance p53 nuclear accumulation upon genotoxic stress or Nutlin3a, and this effect is absent in NF-κB-deficient cells. Mechanistically, we show that cytokines induce an NF-κB-mediated increase of *TP53* transcription, and mathematical modeling indicates that it is sufficient to account for the observed increased p53 accumulation. Functionally, NF-κB co-activation rewires p53-dependent transcriptional programs and impairs p53-mediated DNA repair following genotoxic stress, due to a shift of p53 dynamics from oscillatory to more sustained accumulation; p53 oscillatory dynamics and DNA repair remain largely unaltered in absence of NF-κB. Our results uncover an amplification of p53 response in presence of inflammatory cues that is transcriptionally mediated by NF-κB and that results, counterintuitively, in functional antagonism.

**SIGNIFICANCE STATEMENT:** p53 dynamics have been shown to correlate with the cellular responses of cancer cells to genotoxic insults such as those delivered by chemo- and radiotherapies. However, these dynamics have been mostly studied in settings that do not account for the pro-inflammatory cues that cancer cells might receive from the microenvironment. By addressing this gap, our study uncovers a previously unappreciated mechanism by which inflammatory signals induce an increased p53 accumulation, leading to reduced DNA repair capacity. Our results provide mechanistic understanding on the origin of p53–NF-κB antagonism and show how dynamically interconnected signalling pathways can produce counterintuitive functional outcomes. Translationally, the contribution of inflammation to the sensitivity of normal and cancer cells to DNA damage might be exploited in the management of chemo- and radiotherapies.
