## Supplementary material for "NF-κB transcriptionally enhances p53 accumulation dynamics hampering DNA repair": Raw Data: Fig1AB_Summary_HCT.xlsx

### Sheet: Summary
REP1
ut						TNF						NUT						NUT + TNF
TIME (h)	ncells	NCI MEAN	NCI STD	P53 MEAN	P53 STD	TIME (h)	ncells	NCI MEAN	NCI STD	P53 MEAN	P53 STD	TIME (h)	ncells	NCI MEAN	NCI STD	P53 MEAN	P53 STD	TIME (h)	ncells	NCI MEAN	NCI STD	P53 MEAN	P53 STD
0	1677	0.774282	0.206535	1194.53	921.991	0	1677	0.774282	0.206535	1194.53	921.991	0	1677	0.774282	0.206535	1194.53	921.991	0	1677	0.774282	0.774282	1194.53	921.991
0.5	390	0.848481	0.223644	943.883	849.965	0.5	311	1.38795	0.350036	547.655	468.021	0.5	759	0.522266	0.115503	1023.46	943.295	0.5	513	1.62672	1.62672	1525.49	1096.84
2	329	0.755766	0.32184	706.349	517.16	2	356	1.53353	0.522721	891.702	953.385	2	199	1.00218	0.29198	1857.75	1654.97	2	495	1.09386	1.09386	3470.37	2185.03
4	229	0.726234	0.181241	1311.56	1042.3	4	533	1.01376	0.33702	1972.53	1824.57	4	343	0.794613	0.190284	5868.26	2296.3	4	418	0.950992	0.950992	3517.72	1572.84
8	229	0.799039	0.163018	1505.07	961.319	8	295	1.21376	0.342888	1987.39	1217.04	8	589	0.90531	0.259153	7055.35	3551.05	8	645	0.859995	0.859995	1904.91	810.152
16	500	0.741893	0.14293	1505.79	1239.21	16	882	0.709839	0.18303	1716.34	1122.03	16	551	0.723176	0.174257	10037.8	5406.07	16	491	0.815598	0.815598	10555.4	4316.77
Rep 2
ut						TNF						NUT						NUT + TNF
TIME (h)	ncells	NCI MEAN	NCI STD	P53 MEAN	P53 STD	TIME (h)	ncells	NCI MEAN	NCI STD	P53 MEAN	P53 STD	TIME (h)	ncells	NCI MEAN	NCI STD	P53 MEAN	P53 STD	TIME (h)	ncells	NCI MEAN	NCI STD	P53 MEAN	P53 STD
0	2613	0.889228	0.217621	1694.52	1146.56	0	2613	0.889228	0.217621	1694.52	1146.56	0	2613	0.889228	0.217621	1694.52	1146.56	0	2613	0.889228	0.217621	1694.52	1146.56
0.5	566	0.741434	0.185492	1228	903.872	0.5	599	1.38268	0.382896	1313.5	900.531	0.5	635	0.810309	0.173404	2456.73	1722.19	0.5	778	0.839916	0.199754	1680.59	1471.71
2	435	0.95565	0.286873	1924.67	1125.79	2	630	1.32924	0.481175	1425.79	993.645	2	541	0.873966	0.234581	2393.15	1411.72	2	503	1.1967	0.447539	3660.62	1952.67
4	470	0.918149	0.220182	1730.6	1307.57	4	548	0.92796	0.258459	930.564	641.093	4	671	0.700589	0.14736	4217.78	2431.16	4	438	0.949386	0.339281	4043.59	1814.78
8	583	0.877695	0.203433	1645.76	1079.77	8	708	1.037	0.275774	1755.31	937.366	8	577	0.851608	0.1834	6146.98	2987.9	8	622	1.00183	0.247949	5783.62	3004.24
16	559	0.953209	0.192125	1943.55	1315.79	16	627	1.35651	0.401428	2387.73	1396.02	16	1511	0.544196	0.126123	10143.9	4310.52	16	304	0.755964	0.20009	10953.8	4576.28
p53, rep 1						Normalized to Average DMSO							p53, Average
Time	DMSO	TNF	Nutlin	Nutlin + TNF		Time	DMSO	TNF	Nutlin	Nutlin + TNF			Time	DMSO	TNF	Nutlin	Nutlin + TNF
0	4690.37	4690.37	4690.37	4690.37		0	1	1	1	1			0	1	1	1	1
0.5	2477.28	2517.79	5013.56	5983.24		0.5	0.528162	0.536799	1.0689	1.27564			0.5	0.693317	0.902236	1.27654	0.907223
2	3600.5		10599.2	11765.3		2	0.767636		2.25977	2.50839			2	0.874396		2.36072	2.58832
4	5658.48	5377.06	9675.61	20813.2		4	1.2064	1.1464	2.06286	4.43743			4	1.12136	1.25429	3.43235	4.66116
8	5885.93	4918.9	16473.1	24110.5		8	1.25489	1.04872	3.51211	5.14043			8	1.2317	1.10545	3.61167	6.24738
16	5829.69	1778.84	13800.1	26379.3		16	1.2429	0.379254	2.94221	5.62414			16	1.07922	0.721352	3.73499	7.64381
p53, rep 2													p53, STD
Time	DMSO	TNF	Nutlin	Nutlin + TNF		Time	DMSO	TNF	Nutlin	Nutlin + TNF			Time	DMSO	TNF	Nutlin	Nutlin + TNF
0	4527.3	4527.3	4527.3	4527.3		0	1	1	1	1			0	0	0	0	0
0.5	3886.56	5739.14	6719.29	2439.33		0.5	0.858472	1.26767	1.48417	0.538804			0.5	0.233564	0.516806	0.293639	0.521023
2	4441.99		11144.8	12080		2	0.981156		2.46168	2.66825			2	0.150982		0.142774	0.113039
4	4691.76	6167.01	21739.3	22115.4		4	1.03633	1.36218	4.80183	4.88489			4	0.120262	0.152578	1.93674	0.316408
8	5471.28	5261.57	16801.9	33295.3		8	1.20851	1.16219	3.71123	7.35434			8	0.0327998	0.0802323	0.140799	1.56547
16	4144.91	4814.55	20498.6	43749.5		16	0.915537	1.06345	4.52778	9.66348			16	0.231484	0.483799	1.12117	2.85625
NFkB, rep1													NF_kB, Average
Time	DMSO	TNF	Nutlin	Nutlin + TNF									Time	DMSO	TNF	Nutlin	Nutlin + TNF
0	0.641553	0.641553	0.641553	0.641553									0	0.662054	0.662054	0.662054	0.662054
0.5	0.274159	1.65832	0.585011	1.267									0.5	0.477248	1.58352	0.6854	1.17229
2	0.786721		0.520535	1.42428									2	0.73794		0.587563	1.43963
4	0.710632	0.945188	0.488942	1.12753									4	0.724002	0.9968	0.532051	1.19585
8	0.690646	0.94464	0.518713	1.25096									8	0.71687	1.03395	0.594346	1.21199
16	0.745609	0.551175	0.4817	0.65366									16	0.65421	0.738303	0.519306	0.84309
NFkB, rep2													NF_kB, STD
Time	DMSO	TNF	Nutlin	Nutlin + TNF									Time	DMSO	TNF	Nutlin	Nutlin + TNF
0	0.682554	0.682554	0.682554	0.682554									0	0.0289919	0.0289919	0.0289919	0.0289919
0.5	0.680336	1.50872	0.785789	1.07757									0.5	0.28721	0.105784	0.141971	0.133944
2	0.689159		0.654592	1.45499									2	0.0689864		0.0947931	0.021718
4	0.737371	1.04841	0.575159	1.26416									4	0.0189072	0.0729901	0.0609647	0.0966126
8	0.743093	1.12325	0.669979	1.17301									8	0.0370856	0.126299	0.106961	0.0551169
16	0.562812	0.925431	0.556913	1.03252									16	0.129257	0.264639	0.0531833	0.267894

### Sheet: nfkb_mean
Time [hrs]	DMSO	TNF	Nutlin	Nutlin + TNF
0	0.662054	0.662054	0.662054	0.662054
0.5	0.477248	1.58352	0.6854	1.17229
2	0.73794		0.587563	1.43963
4	0.724002	0.9968	0.532051	1.19585
8	0.71687	1.03395	0.594346	1.21199
16	0.65421	0.738303	0.519306	0.84309

### Sheet: nfkb_std
Time [hrs]	DMSO	TNF	Nutlin	Nutlin + TNF
0	0.0289919	0.0289919	0.0289919	0.0289919
0.5	0.28721	0.105784	0.141971	0.133944
2	0.0689864		0.0947931	0.021718
4	0.0189072	0.0729901	0.0609647	0.0966126
8	0.0370856	0.126299	0.106961	0.0551169
16	0.129257	0.264639	0.0531833	0.267894

### Sheet: p53_mean
Time [hrs]	DMSO	TNF	Nutlin	Nutlin + TNF
0	1	1	1	1
0.5	0.693317	0.902236	1.27654	0.907223
2	0.874396		2.36072	2.58832
4	1.12136	1.25429	3.43235	4.66116
8	1.2317	1.10545	3.61167	6.24738
16	1.07922	0.721352	3.73499	7.64381

### Sheet: p53_std
Time [hrs]	DMSO	TNF	Nutlin	Nutlin + TNF
0	0	0	0	0
0.5	0.233564	0.516806	0.293639	0.521023
2	0.150982		0.142774	0.113039
4	0.120262	0.152578	1.93674	0.316408
8	0.0327998	0.0802323	0.140799	1.56547
16	0.231484	0.483799	1.12117	2.85625
