## Supplementary material for "NF-κB transcriptionally enhances p53 accumulation dynamics hampering DNA repair": Raw Data: Fig1AB_Summary_MCF7.xlsx

### Sheet: Foglio1
p53												NF-kB
Rep 1						Rep 2						Rep 1						Rep 2
Time [h]	DMSO	Nutlin	TNF_	Nutlin_TNF_		Time [h]	DMSO	Nutlin	TNF_	Nutlin_TNF_		Time [h]	DMSO	Nutlin	TNF_	Nutlin_TNF_		Time [h]	DMSO	Nutlin	TNF_	Nutlin_TNF_
0	1339.91	1339.91	1339.91	1339.91		0	927.437	927.437	927.437	927.437		0	0.475267	0.475267	0.475267	0.475267			0.569965	0.569965	0.569965	0.569965
0.5	2031.72	2202.85	4575.5	2889.6		0.5	228.956	461.019	692.86	1055.37		0.5	0.441074	0.433352	1.79296	1.46233		0.5	0.483557	0.530851		1.53363
1		939.459	2348.37	2810.94		1		752.223	766.784	1912.02		1		0.403247	1.78019	1.70126		1		0.583858	1.84094	1.31068
2	367.438	2858	2154.67	2908.23		2	495.564	1099.87	475.362	630.957		2	0.596212	0.40764	0.785146	0.628711		2	0.681874	0.516805	0.656549	0.744843
4		4237.62	1968.54	3621.16		4		3983.69	1621.33	4725.23		4		0.531242	0.65546	0.618575		4		0.510864	0.681255	0.742566
6		3292.99	2983.95	7369.37		6		3944.73	2884.17	6712.11		6		0.263869	0.602718	0.842775		6		0.295111	0.626024	0.811295
8	1620.57	5432.49	2400.24	8038.78		8	2057.79	4125.9	2091.23	9377.81		8	0.388516	0.455148	0.81319	0.567842		8	0.544463	0.474254	0.791264	0.652751
Rep 1						Rep 2
Time [h]	DMSO	Nutlin	TNF_	Nutlin_TNF_		Time [h]	DMSO	Nutlin	TNF_	Nutlin_TNF_
0	1	1	1	1		0	1	1	1	1
0.5	1.51631	1.64403	3.41478	2.15656		0.5	0.246869	0.49709	0.74707	1.13794
1		0.701137	1.75264	2.09786		1		0.811078	0.826777	2.06162
2	0.274226	2.13298	1.60807	2.17047		2	0.534338	1.18592	0.512555	0.680324
4		3.16262	1.46916	2.70254		4		4.29537	1.74818	5.09494
6		2.45762	2.22698	5.49991		6		4.25337	3.10983	7.23728
8	1.20946	4.05437	1.79135	5.9995		8	2.21879	4.44871	2.25485	10.1115
Mean						STD						Mean						STD
Time [h]	DMSO	Nutlin	TNF_	Nutlin_TNF_		Time [h]	DMSO	Nutlin	TNF_	Nutlin_TNF_		Time [h]	DMSO	Nutlin	TNF_	Nutlin_TNF_		Time [h]	DMSO	Nutlin	TNF_	Nutlin_TNF_
0	1	1	1	1		0	0	0	0	0		0	0.522616	0.522616	0.522616	0.522616		0	0.0669613	0.0669613	0.0669613	0.0669613
0.5	0.881592	1.07056	2.08093	1.64725		0.5	0.897633	0.811011	1.88636	0.720271		0.5	0.462316	0.482102	1.79296	1.49798		0.5	0.0300401	0.0689423		0.0504166
1		0.756107	1.28971	2.07974		1		0.0777403	0.654682	0.0256274		1		0.493553	1.81057	1.50597		1		0.127711	0.0429566	0.27618
2	0.404282	1.65945	1.06031	1.4254		2	0.183927	0.669674	0.774647	1.05369		2	0.639043	0.462223	0.720848	0.686777		2	0.0605724	0.0771912	0.0909317	0.0821178
4		3.729	1.60867	3.89874		4		0.800979	0.1973	1.69168		4		0.521053	0.668357	0.680571		4		0.0144096	0.0182403	0.0876751
6		3.3555	2.66841	6.36859		6		1.26978	0.624266	1.22851		6		0.27949	0.614371	0.827035		6		0.0220912	0.0164801	0.0222599
8	1.71413	4.25154	2.0231	8.05552		8	0.713706	0.278839	0.327747	2.90765		8	0.466489	0.464701	0.802227	0.610297		8	0.110271	0.0135097	0.0155045	0.0600401

### Sheet: p53_mean
Time [hrs]	DMSO	Nutlin	TNF	Nutlin + TNF
0	1	1	1	1
0.5	0.881592	1.07056	2.08093	1.64725
1		0.756107	1.28971	2.07974
2	0.404282	1.65945	1.06031	1.4254
4		3.729	1.60867	3.89874
6		3.3555	2.66841	6.36859
8	1.71413	4.25154	2.0231	8.05552

### Sheet: p53_std
Time [hrs]	DMSO	Nutlin	TNF	Nutlin + TNF
0	0	0	0	0
0.5	0.897633	0.811011	1.88636	0.720271
1		0.0777403	0.654682	0.0256274
2	0.183927	0.669674	0.774647	1.05369
4		0.800979	0.1973	1.69168
6		1.26978	0.624266	1.22851
8	0.713706	0.278839	0.327747	2.90765

### Sheet: nfkb_mean
Time [hrs]	DMSO	Nutlin	TNF	Nutlin + TNF
0	0.522616	0.522616	0.522616	0.522616
0.5	0.462316	0.482102	1.79296	1.49798
1		0.493553	1.81057	1.50597
2	0.639043	0.462223	0.720848	0.686777
4		0.521053	0.668357	0.680571
6		0.27949	0.614371	0.827035
8	0.466489	0.464701	0.802227	0.610297

### Sheet: nfkb_std
Time [hrs]	DMSO	Nutlin	TNF	Nutlin + TNF
0	0.0669613	0.0669613	0.0669613	0.0669613
0.5	0.0300401	0.0689423		0.0504166
1		0.127711	0.0429566	0.27618
2	0.0605724	0.0771912	0.0909317	0.0821178
4		0.0144096	0.0182403	0.0876751
6		0.0220912	0.0164801	0.0222599
8	0.110271	0.0135097	0.0155045	0.0600401
