## Supplementary material for "NF-κB transcriptionally enhances p53 accumulation dynamics hampering DNA repair": Raw Data: Fig1C_smFISH_p21.xlsx

### Sheet: smFISH_p21
Control 1h	Control 8h	Nutlin 1h	Nutlin 8h	Nutlin + TNF 1h	Nutlin + TNF 8h	TNF 1h	TNF 8h
6	14	44	1127	20	971	179	49
19	16	109	1444	18	710	42	35
26	12	81	891	41	1547	22	104
7	10	132	1347	79	1334	34	50
6	10	52	1773	107	576	80	30
93	13	80	711	9	4510	24	35
140	10	16	800	17	958	20	65
	11	33	1441	16	418	20	29
183	33	28	604	18	1411	16	38
17	26	149	492	132	1861	34	91
32	11	408	393	12	1108	42	23
	83	23	907	25	588	12	28
9	66	83	418	67	1205	22	219
27	17	15	1134	32	823	71	104
5	17	16	1382	493	915	23	104
2	94	9	401	28	920	183	131
3	6	130	493	46	1146	40	86
33	197	41	730	118	927	24	84
10	13	38	458	69	983	17	58
1	3	2	492	198	1471	30	30
48	18	30	1227	268	1023	12	39
14	22	16	390	13	1149	43	11
20	22	52	796	29	1148	18	84
4	6	323	1103	567	1711	27	20
7	16	59	864	135	2135	102	178
21	24	39	1145	72	1340	56	12
8	95	29	1211	120	867	182	55
15	12	11	989	114	1408	11	104
20	34	58	701	73	757	48	35
16	31	40	1330	46	554	57	162
11	14	125	919	97	694	53	169
14	5	4	1121	83	525	1395	28
10	3	11	468	1173	1666	34	66
19	3	45	1129	749	375	21	19
24	12	8	653	111	1195	17	46
7	273	19	623	78	678	1316	80
4	21	12	1165	154	1188	17	75
10	10	26	828	14	1034	7	33
20	13	25	1197	38	1051	410	33
13	10	17	294	60	831	139	53
6	13	9	946	69	607	18	9
8	18	22	230	35	602	12	4
15	60	88	544	16	778	265	167
14	26	10	937	27	480	16	98
11	12	60	1303	88	766	90	163
23	8	241	830	107	1287	52	63
3	2	225	1055	51	923	56	474
19	19	140	428	26	825	21	39
10	21	180	425	48	1693	16	68
10	24	14	1814	48	777	15	250
64	16	54	884	49	2240	48	205
44	12	6	434	55	1877	9	101
21	12	34	1064	49	1488	15	250
95	3	9	534	660	903	14	109
17	10	37	725	111	1192	19	64
2	19	5	866	156	1388	12	75
274	129	21	1316	26	1215	14	312
84	9	19	1889	71	691	81	295
9	5	72	1332	76	472	45	577
17	27	2	841	623	708	12	1109
28	273	156	1906	40	956	102	121
15	31	42	964	21	518	22	219
112	15	36	845	85	1116	15	402
14	18	10	1855	352	739	32	86
23	34		463	34	1570	7	84
4	14	8	1398	83	669	22	425
32	22	18	429	15	1297	80	202
13	115	3	1509	21	783	200	416
14	212	9	537	57	867	113	273
12	249	47	1755	137	1455	70	169
14	36	21	686	48	1129	90	92
18	9	48	389	194	814	30	31
23	24	164	604	99	1036	18	106
22	2	135	1239	98	511	41	186
87	21	9	973	17	325	24	117
12	9	271	703	41	1358	13	68
129	35	23	739	32	1680	224	35
12	16	35	894	47	642	26	497
7	174	39	596	13	941	21	14
13	4	27	757	4	645	14	118
15	16	19	1165	44	737	62	48
15	4	61	409	8	1490	19	119
37	16	9	658	195	1165	32	119
17	7	225	227	19	1808	77	97
15	32	14	346	7	757	114	30
11	3	143	390	37	1248	30	158
5	30	13	551	509	770	27	50
16	46	50	697	30	1142	25	49
8	266	109	748	21	1191	15	72
12	12	23	800	22	1191	129	381
18	11	91	593	17	837	125	158
96	8	96	823	94	701	86	200
7	2	36	833	20	1082	53	107
39	10	69	2433	20	977	29	104
55	8	15	1132	54	1202	298	193
123	5	29	593	40	986	264	460
25	55	16	589	7	865	157	582
16	10	28	661	15	248	369	54
112	13	25	626	12	788	40	78
12	27	153	1304	82	795	69	50
28	20	48	133	107	1009	15	169
12	22	44	627	231	475	31	773
39	27	33	753	181	1265	41	637
39	19	122	279	615	1048	70	102
107	7	31	478	71	1761	30	157
451	7	20	1501	118	1343	202	295
38	8	27	392	226	876	27	73
12	7	42	675	68	1159	57	90
7	416	27	926	82	751	87	86
12	276	43	321	15	2086	87	167
13	11	6	840	25	1025	47	45
53	11	17	633	36	1505	12	74
103	5	47	949	51	930	24	29
28	28	35	820	40	851	43	96
104	4	65	610	53	2934	37	30
24	34	12	732	86	567	18	19
20	13	82	598	49	1665	30	73
27	12	22	1353	223	1742	18	28
10	7	25	1802	137	1464	22	119
12	22	8	1314	49	1231	7	20
14	7	118	1102	55	1001	20	24
6	19	17	1072	32	645	142	67
14	6	128	1853	16	1375	39	20
109	5	15	851	29	1850	15	43
16	47	30	650	47	1273	21	559
99	5	143	973	13	1568	33	174
9	21	18	770	48	1308	21	703
6	25	7	1228	66	1203	36	141
12	7	18	448	36	1407	98	31
6	4	42	1010	79	2106	61	55
20	4	32	637	10	1105	127	42
6	9	7	1011	165	1175	20	18
2	9	81	1720	29	1186	54	52
1	5	50	588	349	1285	11	5
13	11	15	1089	12	1700	60	89
47	12	16	1488	177	1338	30	39
30	10	22	390	136	1451	75	16
55	11	10	1026	23	1078	23	317
6	8	46	735	131	1049	32	16
87	21	18	1194	25	769	33	44
4	71	46	1155	43	719	34	68
9	4	14	730	12	657	43	112
8	15	20	606	24	1325	57	88
67	16	21	1263	83	1617	230	289
96	8	8	837	184	814	353	139
2	56	10	776	169	1611	32	73
6	10	153	686	119	2267	65	131
164	10	65	316	77	1737	178	409
11	44	45	6960	23	638	55	72
30	74	67	1108	56	1087	139	275
161	5	25	1558	13	2770	32	191
15	10	284	1235	80	887	23	15
13	7	29	1290	166	611	21	76
150	19	46	647	150	1319	82	62
9	35	56	1563	78	1429	38	93
219	4	18	852	7	1129	19	44
391	38	145	520	5	1214	35	62
21	94	73	699	84	1298	37	51
14	31	21	916	129	506	34	185
14	26	18	893	91	1291	48	19
451	24	29	1212	153	1329	19	76
311	62	14	830	130	785	27	8
36	4	34	737	104	1209	142	154
7	9	14	734	584	2059	10	87
22	39	17	869	103	813	94	17
	19	39	1063	50	1333	36	61
	13	7	978	32	1569	29	40
	22	34	457	283	1105	108	93
	3	18	560	162	645	205	47
	142	20	427	136	1260	36	28
	127	19	1036	76	798	114	97
	136	47	552	104	798	69	128
	51	43	842	82	1104	96	70
	40	16	885		646	210	72
	265	336	648		887	24	126
	17	13	995		2386	41	134
	16	13	715		674	19	116
	32	118	1179		1088	13	126
	10	27	1723		635	84	63
	3	25	396		971	34	120
	10	117	1773		1070	81
	12	47	882		731	35
	11	23	369		1387	46
	14	74	1081		543	24
	13	41	1161		742	89
	3	9	1101		1087	29
	19	96	698		685	7
	9	33	712		511	195
		43	722		548	37
		54	595		547	17
		17	872			22
		43	797			63
		25	1087			25
		12	588			58
		8	1216			20
		69	4697			322
		241	741			17
		60	813			16
		20	931			20
		13	520			58
		108	428			11
		124	567			14
		8	1129			8
		34	743			31
		103	520			5
		77	852			12
		5	853			37
		92	834			33
		15	576			26
		138	884			26
		163	889			12
		240	299			11
		19	553			148
		8	506			13
		10	571			13
		34	991			28
		16	416			23
		24	512			34
		16	755			78
		13	655			129
		18	790			16
		14	717			18
		21	554			44
		10				19
		6				42
		17				108
		63				64
		11				22
		10				81
		7				20
		18				28
		12				31
		15				860
		170				76
		16				230
		10				24
		19				54
		118				23
		56				39
		212				27
		37				13
		4				494
		18				19
		53				25
		20				29
		33
		87
