## Supplementary material for "NF-κB transcriptionally enhances p53 accumulation dynamics hampering DNA repair": Raw Data: Fig3A_smFISH_Nutlin_NFkBPos.xlsx

### Sheet: smFISH_tp53
NT	NUT_1h	NUT_8h	TNF_1h	TNF_8h	NUTTNF_1h	NUTTNF_8h
19	0	8	8	24	14	40
11	1	26	14	48	14	33
8	7	17	25	4	13	43
7	5	9	12	15	15	37
12	7	30	15	13	7	30
16	2	8	23	26	15	28
10	5	16	11	35	11	20
7	6	14	9	38	16	16
14	3	22	21	6	17	18
15	3	20	11	19	11	19
11	2	17	9	11	12	19
4	4	14	19	42	8	28
9	5	8	17	10	27	15
7	2	22	9	13	12	45
6	1	9	12	24	9	24
13	0	31	15	21	16	14
5	1	9	6	9	7	26
4	4	12	17	18	15	18
5	4	7	4	21	10	29
5	0	13	12	52	12	21
8	5	31	13	28	6	23
8	2	7	7	29	23	24
5	5	16	13	24	24	16
1	4	14	9	16	23	26
15	3	16	13	43	18	45
8	2	18	16	16	5	14
6	2	21	6	17	54	72
1	1	10	16	15	22	39
7	2	14	18	16	30	30
15	1	19	11	6	20	54
21	4	17	8	32	20	27
6	3	16	12	23	23	62
7	2	6	5	27	14	14
8	3	14	18	14	5	18
7	2	5	7	25	24	34
9	1	9	22	20	15	40
25	5	1	10	20	13	40
9	0	8	9	22	17	9
10	3	9	8	19	14	29
12	3	5	12	22	15	30
21	3	7	18	12	8	21
13	6	20	27	4	15	44
13	2	10	22	21	19	22
5	4	4	8	27	18	21
9	4	18	15	18	19	35
6	2	8	18	41	29	20
5	5	6	5	7	11	53
3	4	15	17	14	12	28
8	1	18	26	22	19	21
11	1	6	14	20	18	25
7	3	6	14	23	14	43
7	0	15	9	38	8	48
6	1	23	18	5	35	44
4	1	13	17	23	30	48
7	0	3	11	21	18	38
6	2	8	13	12	9	37
11	3	6	11	28	26	21
5	4	8	19	16	24	30
10	1	4	17	16	9	30
12	6	11	11	29	11	27
12	0	10	13	35	17	28
2	0	9	10	40	5	36
7	3	13	1	20	29	35
7	6	17	4	42	12	35
5	6	5	25	13	15	16
13	1	3	21	16	3	38
13	2	3	11	18	18	26
9	4	14	10	41	7	13
10	6	8	30	12	24	18
10	10	13	15	23	27	21
10	4	5	14	29	25	25
5	3	11	10	31	5	36
6	2	4	15	19	3	25
4	4	7	10	3	20	13
19	1	8	11	27	11	57
9	7	8	20	25	16	20
4	1	16	11	30	10	22
8	9	7	24	10	23	21
5	0	7	30	34	12	4
20	3	1	9	19	11	20
3	3	24	13	23	10	27
12	1	3	12	28	14	65
11	6	12	13	28	10	36
20	3	13	13	11	19	22
16	3	6	30	36	25	9
12	3	13	21	23	26	22
12	2	18	39	17	10	17
8	7	10	42	45	11	35
5	3	22	23	33	11	42
4	4	9	23	6	9	16
13	3	9	10	17	20	13
9	4	15	9	17	16	26
10	7	26	10	20	19	48
11	7	17	20	45	20	35
4	1	1	15	27	15	25
12	1	6	5	51	7	26
10	4	12	4	59	13	21
12	0	1	5	33	12	39
7	5	76	15	9	12	28
15	2	16	4	30	21	40
17	5	16	11	39	20	35
12	7	15	13	28	12	27
13	5	11	9	40	14	27
10	5	14	8	40	22	23
10	1	9	9	48	22	17
7	0	12	2	30	4	16
11	3	8	14	43	19	17
11	6	22	17	46	16	20
6	7	9	11	40	14	26
3	1	18	15	21	15	18
3	6	13	18	42	27	13
12	2	16	12	3	18	41
9	8	28	28	40	39	20
9	4	22	15	17	15	15
16	5	38	7	31	23	32
8	11	18	13	15	12	21
8	5	21	10	44	12	31
12	4	22	3	20	12	27
4	5	54	15	20	12	15
8	3	38	18	16	13	12
7	6	22	15	31	19	39
10	1	53	15	30	22	22
3	1	42	11	16	6	62
18	4	28	18	11	25	12
6	4	39	12	34	10	20
20	1	16	23	39	21	48
7	5	40	12	10	28	27
5	1	17	12	35	32	48
15	2	25	12	16	12	25
6	4	28	63	10	5	29
3	6	36	8	33	25	40
6	1	19	13	30	18	40
7	4	21	49	12	22	37
16	6	13	29	24	8	41
16	1	17	14	24	16	33
13	0	20	14	20	17	20
9	7	20	12	25	25	32
12	6	16	12	31	15	51
12	0	23	10	16	5	61
8	4	23	5	18	1	10
13	1	20	7	28	8	65
2	3	13	12	16	29	89
3	3	31	19	21	18	66
1	4	35	13	25	4	86
5	4	21	17	20	17	39
1	3	15	13	22	17	103
5	23	21	9	16	16	80
0	19	18	16	25	7	101
4	13	17	18	37	17	81
3	22	28	13	12	23	76
2	25	7	11	6	28	84
1	16	27	24	16	11	119
3	32	37	9	17	16	60
6	21	28	5	15	21	48
7	11	33	18	50	9	85
2	16	8	20	21	6	74
8	28	31	25	14	10	91
2	30	7	14	23	19	100
6	29	25	10	22	9	30
2	19	34	17	11	10	69
4	22	26	6	25	7	40
9	19	18	11	20	11	45
1	22	38	11	12	10	57
7	24	37	25	25	10	37
7	20	24	33	22	3	53
5	8	28	8	8	13	35
4	16	15	20	10	14	65
1	15	21	24	28	12	60
2	15	50	11	10	11	75
5	7	21	14	37	14	69
2	26	20	12	13	26	74
2	19	22	8	22	12	60
15	18	21	10	17	29	123
7	24	15	18	44	30	39
5	19	15	24	15	20	33
8	49	22	29	22	7	30
3	50	17	2	14	9	78
2	56	6	21	19	38	53
4	12	26	7	14	9	35
2	36	10	11	24	16	47
12	26	22	26	30	29	58
4	44	20	7	30	24	50
5	55	9	6	25	21	87
14	41	13	17	25	48	84
2	30	27	31	25	28	49
7	28	15	24	20	19	50
1	38	15	10	15	20	55
5	30	24	13	29	28	100
3	25	22	10	15	19	42
3	23	42	10	18	18	47
3	14	15	13	16	35	62
7	34	29	14	27	26	54
3	16	24	29	18	42	52
2	9	7	14	23	29	36
8	3	29	12	31	21	52
8	18	30	9	22	45	46
5	38	55	22	22	20	37
8	27	51	8	27	20	88
5	18	28	10	25	23	52
5	1	38	8	24	34	44
7	2	43	10	32	9	33
5	9	18	2	23	17	139
3	0	13	34	13	38	75
0	0	26	17	15	21	31
7	0	9	8	19	9	69
4	2	47	6	13	12	48
9	7	12	7	28	7	70
8	5	17	9	32	33	62
12	4	20	16	14	21	71
4	5	20	8	23	13	33
2	5	35	18	14	24	142
5	8	22	13	33	14	59
7	6	15	39	6	53	69
5	3	31	32	35	27	57
2	0	40	17	13	22	98
0	2	14	23	45	21	54
2	0	8	35	30	43	45
6	10	7	11	19	18	71
7	8	43	20	42	16	81
1	4	27	11	22	33	81
7	5	13	15	39	16	70
1	3	16	13	47	15	60
6	4	10	10	27	82	126
2	3	22	8	59	41	39
8	1	44	16	61	35	114
1	3	25	12	62	56	58
3	6	19	15	20	41	61
4	1	16	18	12	7	50
3	1	24	18	40	43	43
4	1	22	6	42	45	52
3	3	34	14	45	48	38
14	2	15	16	86	27	90
9	6	51	16	32	17	90
11	5	29	17	73	30	94
8	2	13	23	34	18	132
10	2	16	1	46	34	78
5	0	28	3	18	23	118
7	0	16	11	10	31	49
7	0	12	33	46	14	45
10	3	38	10	60	24	63
5	3	19	18	54	19	111
4	3	3	9	35	22	101
4	2	16	22	56	10	79
5	3	24	14	32	37	84
4	7	21	15	28	33	73
13	3	24	21	76	24	77
2	4	13	32	49	28	85
9	5	26	20	68	17	58
8	5	21	18	68	28	111
3	6	29	33	94	31	92
5	3	31	3	28	28	136
7	8	18	16	91	20	50
11	10	18	25	21	8	25
9	9	17	17	31	49	161
3	4	11	19	65	41	56
1	1	28	27	44	28	92
10	3	12	20	25	15	126
7	10	27	7	31	31	144
4	5	15	15	42	44	63
3	7	38	16	45	21	123
4	10	26	10	67	15	95
5	8	33	24	51	16	140
3	5	23	27	68	14	131
5	9	4	22	76	21	168
1	9	20	8	46	9	87
1	5	19	4	101	31	74
10	11	64	23	45	26	208
3	10	31	22	67	20	103
4	10	15	18	126	29	85
4	1	54	12	78	22	64
10	7	41	20	69	25	64
5	5	25	3	55	25	49
3	7	31	12	117	18	88
5	7	45	11	61	13	74
2	6	17	5	48	30	62
5	5	16	21	133	18	83
2	7	17	4	40	27	91
5	13	31	39	72	18	55
12	6	11	6	55	26	49
0	5	23	13	60	34	92
10	4	23	34	83	26	46
3	7	8	6	61	14	98
2	10	17	8	10	20	86
4	7	8	19	72	17	96
4	3	11	25	62	16	51
3	9	11	18	103	30	17
3	14	40	26	119	32	73
2	2	24	20	27	34	69
4	11	27	28	159	11	80
5	2	14	7	47	35	26
6	6	15	19	91	11	21
1	6	23	22	105	19	80
4	2	16	11	80	19	113
1	7	28	4	89	29	34
1	13	27	18	65	28	64
5	8	30	19	73	32	78
5	10	8	5	56	19	98
4	8	37	9	74	17	67
0	5	20	26	66	43	44
6	3	21	10	62	34	64
2	10	33	16	62	35	45
5	3	14	8	85	29	60
7	2	45	16	54	26	88
3	2	11	11	81	25	97
4	0		8	80	31	61
3	5		24	56	15	89
2	5		21	62	65	43
6	13		25	25	68	25
3	3		20	60	62	50
3	8		16	129	44	64
1	4		26	63	28	66
	2		13	61	22	76
	5		15	59	17	54
	10		11	72	14	45
	5		21	65	40	80
	5		25	166	18	73
	5		9	164	42	81
	2		0	40	23	64
	7		15	82	11	42
	6		22	97	19	45
	3		9	77	56	50
	5		9	43	19	32
	3		13	35	19	60
	4		25	68	32	57
	4		19	37	21	61
	1		15	49	17	52
	5		10	78	9	53
	7		15	102	50	110
	4		27	57	38	49
	5		20	98	27	48
	4		21	69	19	67
	1		18	56	18
	4		22	69	21
	4		24	90	16
	2		14	59	18
	4		17	102	38
	3		9	98	41
	5		9	152	21
	7		16	76	10
	6		21	78	12
	7		8	41	11
	2		14	150	24
	2		5	121	5
	7		4	61	10
	3		8	35	28
	2		3	76	5
	2		11	48	13
	3		22	108	18
	6		22	65	10
	2		14	65	8
	7		7	103	29
	2		5	72	13
	5		11	110	25
	3		14	140
	1		17	77
	5		8	72
	3		11	100
	1		20	114
	2		13	133
	2		11	47
	3		14	178
	9		9	42
	1		14	122
	5		13	96
	5		25	115
	2		19	124
	3		20	147
	6		12	136
	5		25	44
	3		13	166
	8		12	193
	4		19	142
	2		12	131
	2		13	224
	1		6	120
	8		9	80
	5			173
	9			125
	8			114
	0			124
	4			172
	2			101
	5			164
	4			77
	1			187
	4			68
	1			50
	2			61
	1			128
	4			99
	0			65
	7			62
	3			80
	4			60
	1			69
	1			76
	2			110
	5			79
	4			32
	4			173
	4			58
	1			56
	7			66
	3			105
	6
	1
	1
	9
	4
	0
	2
	4
	1
23	80	75	38	101	59	82
19	44	63	67	142	48	46
59	127	96	38	104	40	36
31	74	99	56	107	49	81
43	74	43	54	115	41	67
47	50	123	57	108	88	54
27	51	93	32	152	54	138
36	73	61	22	98	76	81
46	81	31	36	108	33	49
35	52	62	37	196	70	91
53	56	75	30	83	53	64
27	38	44	61	88	40	48
46	10	52	44	66	25	32
24	32	65	55	138	19	102
24	33	26	61	41	50	54
18	35	43	19	161	31	47
40	23	69	51	69	76	55
17	37	58	44	45	28	46
56	52	80	26	40	39	21
51	34	28	45	76	13	35
30	24	44	32	168	79	34
31	29	40	24	176	88	35
31	26	55	19	198	27	22
18	41	36	18	112	50	54
64	28	20	34	118	38	24
24	68	18	17	59	35	29
60	17	14	40	149	36	24
57	63	29	18	50	26	105
40	68	13	11	77	35	87
44	34	53	35	87	29	60
39	56	85	24	117	51	47
11	57	99	35	51	47	72
40	55	104	25	39	56	9
66	56	30	62	70	38	59
25	38	56	29	109	58	56
71	23	62	26	159	81	66
60	60	71	39	36	86	66
38	33	82	57	79	54	71
56	70	80	72	146	50	37
25	42	65	57	126	48	122
29	69	66	30	155	33	25
47	65	60	50	139	67	24
49	44	61	51	119	44	56
29	63	80	29	172	34	41
116	36	24	14	184	47	67
50	24	49	36	192	38	46
34	25	66	30	102	41	38
32	17	42	30	67	35	36
53	44	16	22	142	57	15
31	78	48	33	141	31	66
25	42	33	15	63	33	28
30	66	45	37	66	24	35
47	39	46	65	31	23	49
43	13	25	51	26	42	53
63	31	46	36	19	14	24
33	45	40	42	94	50	28
49	60	37	58	171	61	71
30	48	40	73	201	35	123
53	22	32	36	108	69	72
14	46	62	28	77	55	69
21	62	56	59	106	63	74
50	70	94	47	172	108	99
26	53	108	52	196	49	28
41	72	66	92	166	39	76
49	45	56	29	91	49	28
8	56	36	51	106	47	68
32	48	107	35	214	30	53
19	37	71	50	187	27	71
23	20	52	34	152	65	69
24	42	28	17	79	45	41
61	74	47	35	135	31	81
38	34	39	29	88	61	56
31	40	41	27	126	34	86
39	23	57	27	67	37	68
41	27	38	27	196	45	77
52	44	34	22	190	32	59
41	18	42	37	53	22	57
25	19	35	20	169	65	69
37	37	19	28	66	35	119
21	16	29	13	113	47	92
33	25	39	46	140	44	41
55	24	34	33	124	74	31
40	16	66	42	134	57	45
43	103	64	27	95	62	23
44	106	110	22	118	51	35
50	51	91	42	127	52	56
39	96	120	40	34	53	33
31	31	23	17	100	34	58
48	36	35	25	51	66	64
66	33	55	52	103	87	76
29	55	57	32	61	72	42
41	28	61	36	125	67	89
58	39	51	39	184	33	79
48	79	51	21	136	38	60
27	31	40	19	186	74	24
25	41	27	58	74	24	53
13	45	34	25	163	24	55
32	54	42	17	90	31	58
37	64	20	29	143	20	85
46	36	30	22	127	48	62
40	46	9	18	44	29	69
41	17	17	36	150	21	48
46	30	18	31	53	40	99
81	45	48	19	159	50	66
30	36	47	41	71	70	54
51	30	27	52	115	22	27
52	52	36	53	157	62	54
56	33	72	56	167	20	62
26	16	91	92	222	31	55
44	30	57	52	148	39	54
62	35	51	52	129	144	34
44	79	20	20	97	36	33
28	51	48	58	87	42	36
31	68	28	84	69	30	34
31	41	39	73	96	103	51
46	59	48	42	144	90	74
18	79	30	45	166	140	29
19	78	36	30	77	138	90
29	112	39	39	152	134	42
20	60	37	46	137	47	53
49	35	20	20	180	22	93
24	57	32	24	86	34	51
26	47	29	46	74	32	64
71	48	26	15	53	35	41
53	89	40	19	94	17	68
38	33	37	36	92	31	18
13	42	34	33	74	49	58
41	30	27	30	56	43	49
92	54	77	24	60	52	47
23	51	35	63	49	58	39
33	74	51	15	89	28	57
38	21	59	45	54	25	80
35	30	37	34	62	39	34
31	32	24	26	115	42	64
48	30	54	43	146	74	31
29	42	45	58	62	19	28
22	20	18	34	52	111	45
66	21	38	40	108	37	34
38	24	26	53	114	80	76
52	24	23	41	264	111	39
36	31	40	61	65	73	29
60	41	6	55	151	81	20
13	31	34	49	99	53	39
64	53	14	33	141	43	26
36	62	48	23	140	39	20
22	49	15	29	153	66	58
17	35	35	42	73	67	83
41	46	44	50	208	36	22
31	51	24	15	59	88	110
15	88	59	27	121	71	79
22	55	75	26	189	53	58
17	40	57	37	51	28	54
16	57	30	39	119	56	56
40	44	63	18	225	64	61
23	66	61	48	77	42	47
24	49	82	23	33	62	79
40	80	54	18		14	118
29	36	51	41		35	79
31	52	5	25		25	106
48	27	16	25		23	46
20	22	40	41		20	36
36	16	32	14		26	34
43	26	52	21		23	70
20	48	82	29		20	63
28	20	46	12		46	34
42	28	40	37		32	20
30	51	53	33		73	37
57	24	29	37		41	71
46	31	27	32		60	54
26	25	54	50		68	104
11	31	37	40		111	47
35	36	72	50		69	63
25	47	29	44		48	111
20	43	53	33		56	23
3	35	54	27		27	55
42	98	51	18		50	42
23	108	51	33		36	50
17	105	49	47		36	69
23	44	53	24		43	45
21	62	31	34		48	42
17	111	97	37		30	52
	47	69	25		27	16
	47	47	42		34	59
	29	73	20		69	92
	90	41	46		57	61
	45	48	23		31	47
	41	28	25		32	97
	42	73	15		35	43
	28	116	37		21	64
	41	66	16		19	33
	57	32	30		41	15
	44	53	27		29	33
	19	38	15		53	23
	53	63	15		25	76
		91	24		78	39
		94	40		44	43
		88	43		58	67
		47	41		45	77
		68	59		49	101
		114	58		75	61
		22	33		63	65
		23	36		63	59
		91	23		41	84
		59	21		65	78
		45	45		59	45
		13	42		68	47
		17	29		63	91
		11	43		29	32
		7	22		47	24
		65	30		41	47
		45	30		35	109
		52	31		25	93
		44	38		35	102
		33	9		33	81
		48	12		40	60
		41	34		44	103
		34	28		56	62
		68	29		30	28
		57	12		50	43
		49	29		25	88
		21	27		78	70
		66	32		39	58
		65	26		40	115
		64	23		25	61
		28	12		49	78
		54	21		56	46
		33	27		42	80
		46	62		29	40
		34	31		95	88
		53	53		45	74
		30	40		65	58
		30	38		38	52
		72	25		50	27
		55	31		30	88
		27	35		44	14
		65	36		23	59
		42	45		20	54
		21	18		21	25
		21	29		40	25
		41	31		23	61
		16	32		29	64
		16	23		25	52
		11	34		30	46
			36		18	44
			26		61	90
			22			86
			46			78
			30			76
			22			90
			30			45
			28			111
			22			41
			28			54
			38			71
			31			32
			20			81
			17			42
			40			58
			25			45
			25			15
			16			31
			26			61
						36
