## Supplementary material for "NF-κB transcriptionally enhances p53 accumulation dynamics hampering DNA repair": Raw Data: Fig3C_smFISH_Gamma_NFkBPos.xlsx

### Sheet: smFISH_tp53
NT	Gamma_4h	Gamma_16h	TNF_4h	TNF_16h	GammaTNF_4h	GammaTNF_16h
0	26	1	0	64	3	24
1	50	7	1	83	2	77
0	60	5	5	51	3	187
1	21	0	12	87	2	86
1	31	12	0	77	2	107
0	32	36	4	123	1	40
3	32	11	42	122	5	98
1	66	5	16	95	9	11
2	47	15	3	137	22	194
2	56	3	77	21	19	29
0	82	15	40	35	5	48
2	2	36	8	14	4	12
1	11	43	5	56	12	116
0	1	41	13	55	44	46
3	15	8	9	32	22	26
7	61	25	20	66	20	192
8	34	33	43	74	38	120
10	12	33	51	97	57	12
3	10	8	34	99	23	98
1	93	42	24	127	78	209
4	21	31	23	233	49	47
2	42	33	6	98	30	13
2	48	28	25	109	37	17
11	64	43	22	15	60	24
4	60	33	7	89	1	56
4	43	24	4	21	4	70
7	13	56	13	3	12	54
0	45	19	19	18	27	127
9	50	3	22	26	21	36
0	30	2	78	25	16	36
1	25	1	36	45	19	72
0	37	4	13	40	37	77
2	7	1	23	72	29	8
2	53	33	37	24	20	33
2	64	15	50	60	51	10
3	57	11	16	54	35	103
5	38	27	41	25	68	68
4	31	28	7	86	77	50
6	72	97	11	100	81	55
5	21	33	6	136	17	77
0	44	47	3	60	36	71
5	50	11	4	11	49	6
15	2	14	3	103	52	59
6	4	67	4	56	75	39
2	38	59	15	115	81	72
4	29	21	6	95	29	84
6	3	0	42	71	15	41
6	2	3	46	25	61	70
3	14	3	1	36	70	58
9	27	3	12	30	1	18
4	16	3	4	33	1	52
5	19	2	24	10	13	181
2	76	14	21	57	1	9
2	29	1	2	92	2	51
5	50	26	31	73	5	134
10	55	15	45	77	1	78
0	50	6	69	77	3	53
5	75	43	6	70	3	39
0	11	26	64	42	15	126
0	73	47	6	96	27	324
0	27	5	34	101	22	62
0	59	30	7	210	14	97
1	51	41	1	137	36	39
0	63	56	63	5	35	49
0	53	15	89	33	64	36
1	26	39	8	20	73	86
1	10	40	28	80	26	64
0	39	24	10	12	31	94
3	40	60	69	126	69	44
0	10	51	48	141	13	38
0	3	41	22	66	59	90
2	1	0	24	92	68	61
7	41	0	56	42	36	170
4	33	1	42	87	50	148
3	48	1	81	52	88	37
1	12	2	72	38	61	27
12	51	12	65	61	20	99
3	28	13	1	39	33	231
6	23	1	5	20	32	116
2	37	23	3	69	54	273
4	31	0	54	67	32	220
16	73	13	26	12	6
8	64	41	40	44	51
4	41	36	8	8	0
2	50	54	27	52	3
1	2	39	55	37	4
11	1	25	33	12	1
7	1	78	28	5	11
3	0	26	4	67	19
1	9	33	10	61	5
3	3	35		72	34
1	4	31		26	17
1	7	8		63	3
1	6	39		88	50
0	60	27		51	40
0	27	48		71	42
2	25	42		25	18
3	45	7		149	60
4	43	1		21	66
3	65	0		155	28
6	18	1		50	56
2	69	10			56
3	38	2			55
5	57	1			125
2	22	60			51
10	49	13			68
9	53	49			47
12	36	53			127
7	38	30			1
8	73	64			3
4	69	89			5
8	14	75			6
11	3	20			2
6	0	79			5
1	26	62			13
2	21	45			37
0	5	46			22
0	25	46			11
0	18	38			5
2	50	0			46
2	12	19			33
0	35	4			34
0	36	12			49
1	9	32			52
1	67	39			22
5	29	19			73
1	22	3			52
2	51	37			28
1	49	88			71
3	36	38			0
0	37	55			12
5	41	79			20
3	28	56			21
3	10	28			8
12		73			26
3		53			22
4		47			9
10		20			56
5					16
19					69
12					40
0					61
0					83
0					31
0					89
0					57
0					37
2					77
0					25
1					33
0					80
1					78
2					2
3					18
3					1
0					12
5					1
8					65
4					26
11					4
5					10
14					60
27					32
5					41
2					16
0					107
0					99
1					19
5					62
1					53
0					77
1					51
1					4
1					4
4					8
1					9
0					24
7					25
1					7
1					33
4					15
0					55
2					72
0					42
6					21
8					32
1					33
2					21
4					31
7					18
9					31
1					11
7					35
2					56
10
4
3
0	0	1	0	12	6	22
11	1	0	0	27	30	9
1	3	4	0	63	14	99
21	39	2	1	101	4	118
7	4	1	1	15	155	231
44	3	5	2	45	72	406
39	36	18	11	62	27	535
35	27	7	0	56	68	50
13	168	22	12	33	56	65
42	53	35	5	24	132	63
40	7	19	23	15	113	30
5	144	40	52	30	192	145
145	34	84	84	48	90	221
59	86	60	35	45	51	261
91	136	62	8	20	143	33
94	124	129	98	34	117	190
156	147	25	48	28	177	41
21	100	69	61	20	105	29
20	21	64	23	10	105	21
28	1	74	77	21	35	103
163	1	20	82	25	70	72
115	3	0	141	64	13	108
10	1	2	138	19	7	322
3	6	1	93	64	58	155
3	7	5	143	96	96	281
2	45	2	121	153	28	213
5	9	16	62	53	12	79
32	46	20	6	161	65	148
9	24	3	17	28	240	85
2	20	25	2	143	66	20
19	7	31	109	61	118	196
15	89	19	47	43	20	173
60	43	17	32	12	124	83
71	35	68	128	27	160	262
97	67	44	10	22	63	52
26	60	44	38	98	43	39
46	44	61	158	147	148	51
97	119	34	29	116	1	34
34	41	28	82	101	14	283
45	81	37	90	174	3	129
55	129	11	97	93	17	198
43	144	17	37	115	1	45
17	174	41	61	50	8	107
10	38	52	75	123	5	75
95	7	17	54	44	179	58
13	0	37	7	74	25	58
34	2	30	0	34	250	143
11	4	99	28	113	156	175
76	5	60	1	236	170	59
127	2	55	7	13	213	169
45	12	14	81	120	52	86
0	28	46	24	134	50	278
0	2	1	12	109	80	89
1	20	2	52	208	25	374
3	48	3	58	45	107	144
3	42	1	34	21	27	215
4	37	21	67	20	145	302
11	32	1	80	97	4	133
5	45	2	62	163	3	69
4	10	0	65	42	7	54
33	101	4	17	228	42	84
4	33	2	23	43	10	59
28	42	17	27	32	41	135
14	19	5	2	97	63	124
16	67	28	69	38	5	37
13	96	24	39	101	50	70
11	0	41	16	21	95	251
48	0	46	80	184	131	251
39	4	10	86	130	153	190
90	5	58	95	169	251	47
78	0	41	194	80	7	75
55	0	8	64	188	362	136
70	3	21	16	152	247	180
21	3	0	61	150	114	167
93	4	0	1	57	39	136
102	2	7	4	106	80	193
10	16	7	1	127	160	208
43	36	27	16	19	24	129
44	5	33	30	34	15	23
72	39	28	33	29	13	28
89	52	35	26	17	2	21
61	33	20	166	58	70	32
7	69	31	60	44	43	162
0	64	23	62	48	143	160
5	83	0	105	62	135	190
15	17	5	49	53	68	91
20	94	0	121	218	210	211
17	125	2	106	25	97	97
68	24	1	79		173	147
142	92	15	33		101	293
45	65	10	71		174	54
121	34	0	54		35	121
108	187	8	28		131	194
15	58	11	10		95	129
95	118	9	38		84	126
124	72	39	23		31	193
37	0	14	48		5	233
77	0	13	43		2	99
44	2	12	117		3	78
68	2	19	40		9	129
14	12	27	48		11	125
9	7	23	36		8	192
48	17	7	94		23	232
34	12	35	11		9	99
16	38		85		55	78
57	3		44		8
1	23		47		65
5	60		65		115
6	32		17		129
1	60		119		16
18	50		81		218
17	14		113		165
14	98		101		94
13	30				159
17	66				142
7	31				40
24	50				189
14	38				108
11	82				138
39	6				48
60	59				14
81	63				145
43	6				99
6	3				33
59	0				83
81	0				14
90	7				1
119	9				1
65	0				5
46	10				19
65	9				3
40	27				3
116	16				5
60	30				43
3	63				12
24	99				32
39	78				50
43	138				109
118	116				66
	119				80
	16				23
	116				46
	32				138
	128				86
	10				89
	0				53
	0				73
	2				65
	0				98
	1				27
	8				66
	9				130
	23				173
	7				9
	54				50
	10				43
	51				99
	47				88
	69				25
	100				44
	49
	32
	103
	177
	123
	71
	132
	35
	8
	73
	89
	0
	8
17	18	26	1	79	86	54
14	64	15	27	73	56	94
10	6	36	0	36	24	71
14	25	19	27	60	79	109
8	63	24	1	43	72	321
8	45	19	47	54	29	139
15	10	30	1	67	145	36
16	77	31	0	59	30	60
22	60	15	15	57	59	83
17	15	17	0	31	69	49
13	32	19	5	27	52	14
8	30	15	14	9	109	115
27	57	14	6	49	31	103
27	55	21	9	50	50	99
8	25	5	6	51	80	109
17	15	17	28	48	39	120
7	13	6	43	14	39	36
3	14	8	0	17	1	198
16	31	68	11	27	74	88
12	11	16	20	23	27	40
13	16	41	20	32	50	72
2	61	41	36	16	7	139
12	38	19	40	74	56	16
18	18	17	31	59	19	45
6	21	24	43	42	47	104
5	2	13	61	64	15	26
4	7	26	59	56	37	44
5	49	33	46	28	33	45
7	43	36	45	77	19	50
8	18	23	61	92	38	50
8	13	24	27	87	22	165
13	6	17	39	24	43	137
14	15	9	18	24	26	51
12	28	5	70	24	36	140
21	25	22	35	10	29	119
2	39	11	31	32	28	134
0	31	8	25	41	35	172
0	58	28	6	44	14	48
5	69	19	41	121	10	5
4	69	12	12	51	24	56
3	48	14	32	92	23	118
1	46	21	7	73	3	93
3	15	29	23	67	7	81
13	41	13	18	122	44	66
7	28	17	13	96	19	34
14	22	26	38	79	16	125
7	5	14	37	113	20	92
13	26	2	24	44	40	41
20	15	9	26	28	35	106
8	12	17	33	70	56	115
17	29	16	30	46	85	122
20	27	5	20	53	48	60
24	13	9	16	39	105	24
14	22	31	19	62	95	31
21	8	16	32	20	38	59
18	37	11	10	28	47	65
27	43	40	24	139	41	120
8	26	21	36	59	22	106
39	25	8	37	29	45	54
32	30	12	11	30	37	94
20	29	6	10	88	44	62
26	11	8	49	29	23	99
25	41	8	18	25	28	95
18	13	15	18	44	29	112
6	17	10	9	39	48	45
13	29	18	7	62	24	128
17	55	8	15	98	61	93
6	22	22	21	43	35	40
20	25	6	34	49	28	51
11	42	15	24	35	31	93
5	26	11	24	57	72	115
3	40	8	33	74	31	97
2	24	13	9	31	55	83
5	72	31	12	54	58	52
3	52	2	18	88	52	32
9	37	41	17	26	92	5
13	20	21	49	73	28	51
15	31	35	27	24	50	26
16	31	9	36	34	43	68
9	21	41	14	68	27	88
18	13	33	28	78	35	53
16	16	11	32	39	38	217
9	18	2	28	61	15	165
8	21	5	8	43	36	83
37	11	29	15	73	27	68
15	20	3	28	14	27	53
1	31	5	17	42	37	61
15	22	17	26	66	28	18
12	30	17	13	74	19	117
23	18	16	30	22	95	109
18	21	18	10	46	81	66
8	42	34	16	70	109	126
12	20	23	9	62	40	78
2	41	20	27	116	131	95
7	25	42	60	86	76	75
27	40	35	33	44	50	44
8	50	13	51	103	73	95
5	18	22	82	13	83	99
11	19	20	35	23	29	47
13	46	44	36	68	29	60
12	65	25	60	89	25	103
8	19	17	40	39	43	74
30	38	5	25	46	4	37
8	10	22	32	21	49	29
6	42	35	39	33	42	38
22	9	22	28	80	45	83
24	52	19	9	64	26	145
19	23	10	23	139	29	218
3	27	19	41	72	114	197
17	48	27	26	51	74	91
28	23	9	8	118	95	247
10	34	45	27	144	40	81
5	22	57	25	118	51	23
61	17	32	12	41	80	121
14	23	50	21	129	79	104
45	16	74	39	88	63	72
13	28	31	27	72	65	120
41	43	53	46	123	84	155
16	21	38	17	66	54	153
11	8	17	46	124	61	135
4	16	37	40	95	42	86
13	20	33	41	97	57	157
3	30	4	27	100	7	83
6	28	12	27	93	64	86
22	21	26	10	62	3	77
12	21	61	27	88	48	134
10	10	26	24	12	17	49
14	24	26	17	77	55	22
13	12	42	36	47	87	47
14	14	16	34	32	82	42
10	44	57	6	35	67	51
19	25	20	20	17	36	61
12	44	57	26	25	74	32
3	65	41	16	76	91	24
11	28	47	31	27	39	55
4	13	16	8	42	111	41
9	25	32	36	77	56	43
3	28	22	45	70	42	14
8	45	26	54	70	91	108
9	7	8	45	114	39	15
12	38	10	56	82	93
7	24	27	53	42	68
26	16	8	31	109	48
16	23	19	17	13	23
20	5	8	36	23	35
33	14	10	34	64	27
16	18		23	46	33
10	46		18	100	63
26	9		34	63	29
14	18		23	37	78
12	14		51	62	49
17	28		6	42	22
9	20		12	84	56
17	21		18	35	48
6	13		37	76	89
18	17		9	62	56
4	14		26	63	21
6	25		12	35	60
32	58		13	24	112
6	49		30	13	28
9	36		39	115	105
13	21		38	25	95
11	41		25	95	26
20	97		39		60
7	81		22		27
9	46		8		94
7	50		32		33
13	25		15		38
2	49		23		43
6	48		10		51
12	50		15		72
1	34		20		94
3	22		16		53
9	25		22		43
3	16		30		104
6	24		14		52
2	21		39		55
1	32		10		71
7	20		32		84
11	23		28		54
14	25		42		70
28	25		9		24
18	21		47		18
7	11		52		74
25	37		36		56
31	26		30		113
16	77		23		116
38	45		33		42
14	60		45		89
12	39		27		43
11	76		44		80
9	29		24		30
20	29		16		15
25	28		16		17
18	48		16		57
14	68		32		42
24	15		18		77
15	24		10		39
11	27		23		20
4	29		44		94
16	68		55		55
16	16		23		12
30	64		18		71
3	74		30		99
9	63		26		70
11	55		21		27
2	62		16		72
8	18		10		51
21	60		14		101
4	37		10		87
6	24		34		27
7	50		19		38
2	41		11		40
11	17		9		15
1	19		12		49
2	43		1		98
7	30		6		20
18	31		29
14	17		51
16	17		32
27	25		18
18	17
12	28
17	8
16	5
13	10
21	5
23	47
18	37
25	14
17	44
12	47
9	16
5	16
14
5
8
20
14
15
5
7
6
10
10
6
8
5
5
1
10
13
2
5
11
21
28	4	54	17	33	46	35
8	19	38	5	95	32	44
18	11	73	30	51	35	48
5	12	92	15	98	22	15
11	22	55	11	21	17	57
0	24	77	18	23	25	28
13	15	28	29	90	24	30
11	45	59	20	75	19	16
23	32	56	47	82	37	37
12	35	68	4	103	31	54
13	38	36	3	33	43	14
20	27	18	31	68	34	24
8	27	17	21	42	42	22
0	12	30	18	38	24	21
17	11	58	31	55	8	30
20	23	58	8	55	29	78
11	14	60	8	27	16	89
7	16	54	19	26	17	17
17	18	48	17	56	17	58
13	34	51	38	28	50	55
8	22	42	9	23	17	111
14	27	40	16	61	56	39
7	16	63	6	41	47	16
5	35	44	15	49	29	103
5	24	22	4	17	32	23
7	10	75	6	53	22	22
14	31	53	3	15	25	44
18	26	109	19	55	28	84
27	29	80	8	64	11	20
24	53	20	9	54	51	46
30	32	32	7	29	48	75
30	61	67	7	39	17	101
38	34	46	22	31	80	46
39	26	52	2	70	54	61
22	15	103	28	35	41	45
12	29	45	35	5	46	80
52	13	48	15	13	25	40
20	29	51	25	30	19	196
16	0	129	10	17	69	55
17	19	36	17	27	20	47
47	30	53	18	20	15	108
28	16	85	20	100	22	28
25	14	66	17	33	34	59
20	49	38	16	88	7	19
27	35	54	19	18	37	14
12	26	34	17	57	44	2
24	25	21	19	104	49	63
12	56	11	23	61	10	65
4	80	12	24	38	11	50
12	55	33	11	44	21	34
5	54	63	6	22	21	22
11	58	53	8	24	45	43
10	39	31	13	2	50	68
6	11	68	17	7	28	39
28	17	50	6	8	15	32
15	20	155	26	5	32	102
54	32	26	19	22	20	133
53	14	68	11	49	67	87
12	3	35	18	9	25	87
7	23	39	4	62	48	88
6	18	40	5	62	19	28
34	22	61	7	60	19	20
84	13	45	1	29	30	50
71	47	10	2	26	28	26
40	15	28	0	51	53	28
14	20	23	7	39	29	27
62	14	7	7	12	15	89
18	17	69	2	22	23	124
10	20	62	5	56	13	84
42	15	59	10	7	13	13
13	22	65	4	8	35	28
29	25	50	11	57	26	78
16	25	33	4	39	34	33
60	15	27	4	33	25	23
26	21	62	10	22	28	45
20	12	35	4	8	33	17
15	6	23	6	12	50	15
5	10	57	10	6	51	66
38	23	38	5	31	22	183
11	10	29	6	23	43	54
14	17	48	4	67	26	89
13	17	24	3	92	22	36
13	44	31	2	52	28	31
17	22	55	7	54	21	79
12	27	30	14	51	11	60
27	12	21	2	22	29	62
24	19	35	0	31	33	74
17	39	35	5	12	13	68
4	18	61	2	10	17	56
36	16	50	9	27	9	14
47	43	37	3	12	31	59
24	5	27	0	36	27	56
25	7	45	0	94	17	72
76	22	30	0	38	22	76
55	19	26	0	58	22	51
11	18	18	1	115	4	63
17	22	52	4	48	12	59
22	5	32	0	24	27	22
24	29	57	22	77	14	17
5	12	35	8	40	20	43
8	36	41	27	36	30	98
20	26	60	3	25	8	92
38	16	48	1	27	17	61
14	54	25	0	84	65	50
14	39	54	0	76	59	63
9	20	15	0	99	26	29
14	46	46	0	14	45	39
23	37	30	0	46	32	72
66	64	43	0	38	8	65
10	14	18	0	10	38	8
10	13	46	0	55	14	127
12	21	38	3	28	22	43
9	15	50	0	38	52	79
8	6	24	0	28	10	8
16	20	48	0	10	18	35
6	12	67	0	74	6	24
11	35	13	1	50	19	70
9	15	72	0	30	0
23	49	34	0	15	21
13	48	44	0	16	19
5	11	25	0	68	20
31	5	54	0	23	27
14	13	22	0	27	13
36	11	56	0	43	14
31	33	22	0	6	19
36	26	20	0	58	21
15	18	13	0	45	19
26	27	22	0	25	25
29	28	38	0	52	12
9	14	27	1	71	36
42	25	8	2	13	36
37	21	24	0	63	21
13	16	8	0	67	19
21	20	37	1	5	25
15	13	21	2	4	17
14	30	61	0	43	19
56	23	43	0	56	22
19	13	52	0	59	21
29	28	18	0	26	14
31	33	33	0	12	8
10	52	24	0	21	10
40	21	29	0	20	8
10	5	15	0	25	21
18	36	19	0	23	27
33	60	11	0	44	19
16	24	22	2	32	0
19	31	37	4	68	3
39	35	16	12	26	25
27	40		5	82	2
14	49		16	56	20
47	53		3	44	19
48	14		23	28	10
5	35		10	50	17
38	30		11	40	35
45	38		26	33	7
62	27		9	19	44
25	10		11	31	28
51			16	13	25
12			15	27	16
6			14	15	1
34			5	16	57
20			13	72	31
28			15	22	35
6			20	47	16
39			11	37
17			8	82
18			2	49
23			11	58
22			31	40
35			13	32
8			14	92
6			5	36
6			15	14
12			4	53
8			19	20
13			6	3
2			10	55
15			4	21
15			10
14			20
29			10
19			10
13			14
24			19
33			4
37			19
39			14
22			24
17			8
21			20
21			9
15			21
14			26
4			9
24			22
21			9
12			7
8			16
16			26
11			14
5			21
6			10
4			4
21			9
1			2
30			10
28			11
9			15
18
19
34
24
32
22
45
9
17
31
31
26
49
43
39
48
60
60
56
45
47
23
12
15
14
7
27
19
