## Supplementary material for "NF-κB transcriptionally enhances p53 accumulation dynamics hampering DNA repair": Raw Data: Fig4E_gamma2axFoci.xlsx

### Sheet: NFKB_Plus
Unt_1h	Unt_24h	Gamma_1h	Gamma_24h	GammaNut_1h	GammaNut_24h	GammaTNF_1h	GammaTNF_24h	TNF_1h	TNF_24h
4	6	10	20	28	16	119	8	42	0
7	3	26	41	4	31	103	9	59	0
2	0	15	0	14	34	33	16	40	0
30	0	5	26	12	36	40	92	64	0
2	0	59	58	4	38	47	54	25	0
0	0	4	17	30	10	88	20	25	0
0	0	5	1	12	59	10	16	34	0
2	3	26	87	27	40	37	83	48	0
8	0	2	1	16	14	16	48	50	0
14	0	4	22	9	22	102	46	5	0
4	0	133	15	40	31	148	44	1	0
0	0	151	23	9	47	103	38	2	0
0	2	103	17	8	72	82	38	3	0
0	2	132	67	22	86	55	39	1	0
8	2	98	74	53	41	69	40	1	0
0	2	111	42	30	69	67	58	8	0
0	1	100	83	157	88	68	53	3	0
0	0	125	8	11	73	63	5	3	0
0	0	129	8	45	67	88	31	4	0
0	0	140	13	6	55	76	20	0	0
5	0	135	10	3	111	66	12	15	0
0	1	135	8	34	122	81	12	1	0
0	1	125	3	38	149	84	69	11	0
0	1	127	9	47	69	57	54	6	0
0	0	119	22	54	80	66	19	3	0
5	0	131	17	66	43	71	7	1	0
1	0	72	76	70	68	51	74	3	0
8	0	45	16	63	35	77	51	4	0
1	0	62	22	63	53	93	3	4	0
5	0	53	41	58	55	87	15	0	0
0	1	53	10	58	71	77	51	4	0
0	0	70	14	68	70	57	65	5	1
5	1	61	16	56	44	74	73	3	0
2	0	84	51	59	92	81	26	0	0
1	0	71	5	55	46	59	56	0	0
1	1	74	7	44	43	82	28	7	1
10	0	58	5	62	15	44	49	16	0
0	0	61	24	68	14	27	42	0	0
54	1	69	8	119	53	38	33	19	0
34	1	67	18	146	12	56	63	2	49
16	1	73	23	125	50	33	48	14	3
3	1	48	24	119	85	56	40	2	0
5	0	72	38	105	13	28	153	1	3
7	0	67	9	210	86	45	17	1	29
4	0	45	18	86	86	33	93	8	5
33	0	68	19	94	85	19	16	23	8
32	0	82	45	62	58	59	13	4	20
25	1	50	41	76	71	36	92	12	32
2	0	101	37	81	97	22	22	3	2
26	0	74	21	69	49	36	37	20	23
2	0	66	34	80	43	23	58	1	0
2	0	63	50	78	23	38	11	13	17
16	0	100	34	73	31	37	49	1	0
8	1	63	58	59	106	38	118	0	17
22	1	76	12	63	54	28	101	1	3
1	1	70	60	77	9	20	83	2	2
8	1	51	48	58	12	29	73	6	0
26	1	62	26	60	26	39	88	1	10
0	0	76	7	66	44	36	53	0	0
4	1	77	19	65	28	29	11	7	24
1	0	69	59	49	10	42	13	0	18
1	5	94	72	56	198	127	72	2	9
4	0	83	39	52	5	110	57	3	0
53	1	56	62	57	81	100	17	1	0
3	0	61	64	71	39	70	86	24	27
0	0	73	6	64	26	82	41	1	0
2	4	71	18	83	53	121	69	8	0
0	0	64	29	74	77	66	43	1	1
53	0	77	82	91	32	141	50	18	0
0	0	72	39	65	56	77	68	2	11
5	0	69	10	90	34	31	62	2	6
4	3	85	16	73	75	72	60	7	1
6	0	63	5	80	78	36	70	19	0
3	2	79	7	67	15	40	84	24	3
2	0	66	9	72	10	83	72	2	7
1	0	70	9	71	37	54	38	6	3
1	1	65	52	94	42	73	51	7	5
0	0	65	18	61	13	55	125	0	1
15	0	60	39	81	23	88	8	3	13
2	1	64	13	72	61	74	53	30	10
1	0	63	8	84	19	77	55	19	9
11	0	59	16	53	16	107	52	27	9
7	0	40	22	62	77	93	67	6	2
2	0	40	6	64	106	85	70	17	13
0	0	42	28	62	60	78	42	1	9
1	5	29	10	62	63	65	59	3	2
13	0	40	46	61	104	65	40	0	0
1	1	48	116	53	36	99	64	2	0
3	0	39	54	60	71	113	25	6	0
17	0	134	26	63	77	101	25	27	0
6	1	142	56	56	20	102	34	1	0
16	0	141	30	68	61	179	48	0	2
0	1	133	86	57	98	147	50	10	7
0	0	123	39	57	30	175		0	7
5	6	125	19	51	48	145		0	10
11	1	121	58	50	93	61		0	0
0	0	123	38	37	119	76		1	0
4	0	72	16	69	103	126		2	0
0	1	144	17	68	33	70		15	1
24	0	151	13	39	40	67		12	1
1	1	174	14	38	47	109		0	0
19	0	122	11	65	88	73		3	2
7	0	167	53	43	10	69		0	2
1	6	188	6	56	37	60		1	0
3	1	87	5	75	16	61		19	0
2	3	100	13	95	102	64		1	0
2	0	82	24	101	148	79		1	0
0	0	79	19	60	103	74		0	0
2	0	86	27	55		68		3	0
4	4	93	12	60		74		1	0
3	0	47	9	65		88		15	0
2	5	112	22	59		57		7	0
2	0	100	13	43		78		3	4
0	0	63	19	44		58		0	0
1	9	73	21	47		91		19	3
17	10	179	53	57		62		16	0
4	0	82	20	50		71		0	1
6	0	92	12	53		75		0	9
4	0	89	18	46				0	0
10	5	104	12	37				1	1
13	0		11	44				0	2
0	3		14	40				7	9
1	2		12	59				1	0
16	0		30	51				1	0
4	3		17	39				14	0
4	0		39	33				2	0
8	1		21	40				1	0
3	0		11	33				4	0
0	0		11	41				0	8
2	0		48					0	0
0	0		26					14	7
6	1		27					1	0
1	1		27					0	0
10	3		19					17	0
3	1		20					6	0
14	1		13					0	0
6	4		12					21	0
5	1		6					0	0
1	0		17					0	6
0	0		17					0	0
2	0		20					16	0
1	2		17					0	6
3	0		11					4	0
1	1		28					1	0
0	0		4					0	3
1	0		14					7	0
2	1		12					0	20
0	2		4					0	0
1	1		30					14	0
1	0		12					5	0
0	0		27					3	0
0	0		16					3	8
0	1		9					6	3
1	1		40					8	0
0	0		9					0	0
2	0		8					3	0
1	0		22					9	0
2	0		53					11	0
3	0		30					1	11
3	0		157						5
1	1		11						0
1	2		45						0
0	1		6						0
0	1		3						8
0	2		34						6
1	1								3
7	0								0
1	1								8
0	0								2
2	11								0
1	0								4
2	0								1
2	1								0
1	0								9
1	0								0
0	2								1
6	0								0
0	1								2
0	0								6
0	3								24
1	1								0
2	0								0
0	4								0
0	0								1
2	0								7
0	0								1
1	0								1
0	0								0
1	0								0
1	4								6
0	0								0
0	0								4
0	1								7
0	0								2
1	0								30
1	1								2
1	0								0
0	1								0
1	0								2
0	0								8
2	1								14
0	0								4
0	2								0
0	0								0
0	3								0
1	0								8
0	5								0
0	1								0
0	1								0
0	1								0
0	11								0
0	2								5
1	2								0
0	19								0
0	1								0
0	0								0
0	0								5
0	0								1
1	0								8
0	4								1
2	5								5
5	0								0
1	9								0
0	2								5
2	0								2
0	7								1
1	2								1
0	0								10
0	0								0
1	0
0	3
0	0
1	1
0	2
0	1
5	0
0	0
4	1
0	2
4	0
3	2
0	3
0	5
2	4
0	0
	2
	8
	7
	4
	4
	2
	2
	1
	0
	2
	0
	0
	1
	3
	1
	15
	1
	1
	8
	1
	0
	0
	9
	0
	3
	2
	4
	0
	0
	0

### Sheet: NFKB_Minus
Unt_1h	Unt_24h	Gamma_1h	Gamma_24h	GammaNut_1h	GammaNut_24h	GammaTNF_1h	GammaTNF_24h	TNF_1h	TNF_24h
26	0	118	92	6	31	99	0	50	6
33	0	34	33	18	28	118	15	5	7
31	0	109	40	32	25	104	9	8	8
15	0	65	110	28	13	141	31	16	0
35	0	55	34	5	18	49	0	27	15
10	0	58	50	35	46	36	14	51	21
25	0	55	37	13	39	31	23	23	17
26	0	49	17	14	94	150	9	71	20
75	0	94	18	6	32	76	16	56	1
29	0	50	55	15	28	55	13	16	12
59	0	56	57	37	64	59	91	22	6
36	0	78	62	5	56	94	3	26	13
0	0	56	60	6	22	36	17	8	0
1	0	46	43	10	20	58	0	42	21
0	1	67	9	17	65	63	4	37	10
17	0	75	6	13	39	50	15	23	19
2	0	70	9	25	81	57	46	0	2
9	2	63	6	27	11	54	15	0	8
15	0	90	20	25	104	60	8	3	8
1	0	84	14	48	111	59	15	0	8
0	0	108	6	26	110	57	38	1	2
2	0	63	18	26	141	52	10	8	12
1	0	78	8	26	43	58	0	3	2
2	0	75	11	24	34	46	41	4	0
4	2	70	13	17	27	47	102	14	0
3	2	69	2	28	150	59	50	1	1
12	0	101	19	34	76	55	62	0	1
1	0	52	4	59	52	50	35	0	0
1	0	58	19	74	54	55	59	1	2
1	0	64	36	56	93	52	5	1	0
20	0	50	6	40	33	52	59	0	5
5	1	87	17	50	79	44	3	8	32
2	0	67	24	47	17	66	3	0	20
1	0	67	6	43	38	46	5	0	12
0	18	92	10	31	53	49	12	0	71
12	0	88	26	33	53	60	44	2	3
0	0	69	41	48	88	53	19	3	30
0	2	81	25	41	49	69	11	8	10
22	0	63	6	37	43	61	30	2	26
8	30	113	44	45	15	66	36	4	7
1	1	66	68	75	65	87	39	5	0
0	13	68	32	45	15	88	46	2	18
1	1	87	36	46	107	77	40	0	8
11	0	91	74	48	28	95	15	0	24
10	2	55	30	67	17	63	8	3	3
5	13	65	16	25	14	62	39	2	2
9	3	52	45	61	69	46	46	0	38
0	0	58	40	62	70	60	41	3	81
2	3	70	26	53	87	59	44	2	10
2	2	67	35	6	91	60	28	0	15
1	19	45	11	71	12	69	38	0	2
1	1	58	22	51	97	71	58	2	19
0	3	48	46	42	52	75	24	3	60
1	3	65	34	57	46	50	21	7	24
0	20	53	43	49	18	60	30	2	22
0	0	42	24	41	25	47	49	2	6
1	4	54	5	81	80	71	35	27	6
0	2	67	12	50	71	58	3	0	33
0	2	61	11	75	101	28	2	2	1
12	0	84	6	59	15	43	11	8	16
0	2	66	22	53	28	41	23	0	24
0	1	48	12	65	21	65	36	4	24
15	3	58	3	61	19	84	16	1	36
0	4	62	19	59	63	66	70	21	12
1	0	87	5	57	74	88	18	1	4
1	1	79	6	69	20	26	83	2	27
0	23	85	32	52	63	43	38	2	15
0	1	82	24	70	66	65	18	7	12
1	3	89	3	64	59	68	115	0	4
2	0	79	9	106	94	69	10	1	6
0	0	73	26	89	47	77	17	1	19
0	2	64	11	91	57	51	58	1	24
1	13	64	18	74	98	46	21	4	17
3	3	81	37	59	81	43	29	0	10
0	13	141	21	65	86	75	14	0	14
1	1	70	23	58	19	56	39	5	13
0	2	81	39	51	81	49	14	1	0
1	6	55	35	59	91	53	14	1	30
8	1	104	35	99	19	51	29	1	17
0	1	61	7	53	42	36	17	3	18
2	6	79	25	50	103	62	10	3	11
0	3	65	7	56	80	59	12	0	17
0	4	142	29	48	22	60	56	1	2
3	0	64	30	54	81	45	46	1	12
1	1	89	19	56	74	61	23	0	22
1	1	100	29	27	99	69	61	0	20
0	13	89	13	26	104	53	44	0	14
0	0	89	20	39	141	89	17	2	2
0	16	90	8	51	49	52	63	0	2
0	0	86	21	39	36	68	16	1	19
0	1	60	27	41	31	85	24	2	21
0	0	54	38	36	150	71	8	0	3
1	4	58	11	50	76	54	7	0	1
1	1	90	12	29	55	77	43	0	1
4	2	66	23	57	59	70	37	0	1
1	11	50	23	37	94	55	47	1	17
0	0	69	12	48	36	63	56	1	5
0	8	42	10	45		71	39	0	20
1	1	68	24	51		46	13	0	1
4	0	47	26	40		49	10	0	19
2	34	73	8	47		50	14	0	14
1	23	47	61	62		65	28	0	2
0	2	56	7	52		74	25	0	12
5	24	59	21	55		52	26	1	11
0	15	81	21	54		49	65	0	19
2	45	44	40	88		58	13	0	2
0	8	44	15	52		58	21	2	21
2	15	46	32	55		63	19	0	34
0	4	57	14	55		50	8	0	1
18	34	54	44	62		35	32	0	3
2	3	30	19	50		61	28	1	23
1	0	30	21	47		64	5	0	24
4	8	50	24	53		39	30	2	19
8	5	46	32	54		67	0	0	29
0	3	67	34	39		51	15	1	31
1	2	29	31	38		44	11	0	2
0	2	74	11	46		44	46	1	9
0	3	58	44	46		49	31	0	27
2	2	47	3	91		47	21	0	3
1	6	60	19	81		47	8	0	0
0	0	82	15	50		41	6	1	16
1	0	57	22	55		97	59	0	13
0	1	54	23	57		43	21	1	1
3	1	106	16	67		42	6	0	23
0	8	56	16	53		50	0	0	1
1	2	59	17	40		43	14	0	38
0	2	63	24	51		62	18	0	22
2	1	46	14	87		57	90	2	7
0	21	48	5	43		50	81	0	18
1	2	68	26	41		35	47	0	22
0	0	52	6	37		49	34	0	1
0	1	55	18	37		107	25	0	9
3	1	42	32	44		93	114	0	26
0	3	52	28	44		126	30	0	33
0	1	62	5	42		83	6	0	31
2	0	55	35	84		110	22	0	15
2	1	52	13	7		146	14	1	35
1	3	80	14	48		117	0	1	10
0	1	58	6	34		52	22	0	25
4	1	46	15	45		38	8	0	26
0	19	47	37	36		55	20	1	75
0	0	52	5			195	47	0	29
0	20	80	6			40	50		59
7	1	79	10			57	5		36
0	1	66	17			32	8
1	20	66	13			45	16
0	12	58	25			49	27
1	8	49	27			47	51
1	17	63	25			49	23
1	0	59	48			54	71
8	14	97	26			52	56
7	0	71	26			48	16
0	1	59	26			57	22
3	0	55	24			44	26
1	0	69	17			58	8
2	2	55	28			67	42
	1	60	34			52	37
	0	67				70	23
	0	50				62
	3	69				58
	1	40				79
	15	66				64
	0	51				53
	8	53				4
	1	49				71
	1	31				32
	1	46				38
	26	57				40
	4					34
	10					33
	26					42
	15					45
	5					54
	59					32
	4					48
	5					43
	26					40
	2					44
	4					45
						49
						40
						54
						30
						47
						40
						38
						30
						48
