## Supplementary material for "NF-κB transcriptionally enhances p53 accumulation dynamics hampering DNA repair": Raw Data: FigS2B_qPCR validation cell lines.xlsx

### Sheet: Foglio1
CDKN1A fold change (8h after Nutlin3a 10uM)
Untreated		NFkB+		NFkB-
repl1	repl2	repl1	repl2	repl1	repl2
1	1	20.1122	13.6579	18.0843	13.5793
NFKBIA fold change (1h after TNF-a)
Untreated		NFkB+		NFkB-
repl1	repl2	repl1	repl2	repl1	repl2
1	1	8.13044	8.6538	4.06522	3.92674
