## Supplementary material for "NF-κB transcriptionally enhances p53 accumulation dynamics hampering DNA repair": Raw Data: FigS2H_smFISH CDKN1AvsNFKBIA.xlsx

### Sheet: Foglio1
CTRL			Nutlin+TNF-a 8h			Nutlin 8h			TNF-a 8h
n° NFKBIA mature mRNA	n° CDKN1A mature mRNA		n° NFKBIA mature mRNA	n° CDKN1A mature mRNA		n° NFKBIA mature mRNA	n° CDKN1A mature mRNA		n° NFKBIA mature mRNA	n° CDKN1A mature mRNA
14	60		320	971		17	1127		313	49
16	30		219	710		34	1444		340	35
12	25		632	1547		20	891		745	104
10	40		126	1334		12	1347		428	50
10	19		226	576		30	1773		531	30
13	50		365	4510		14	711		488	35
10	23		330	958		25	800		276	65
11	40		209	418		16	1441		553	29
33	41		405	1411		23	604		499	38
26	30		497	1861		17	492		196	91
11	27		510	1108		16	393		217	23
83	33		366	588		14	907		301	28
66	36		280	1205		14	418		458	219
17	31		260	823		15	1134		368	104
17	23		353	915		27	1382		433	104
94	21		310	920		13	401		341	131
6	18		652	1146		5	493		475	86
197	15		204	927		23	730		359	84
13	28		268	983		15	458		434	58
3	15		486	1471		29	492		309	30
18	20		244	1023		13	1227		554	39
22	20		474	1149		13	390		286	11
22	32		301	1148		33	796		415	84
6	34		366	1711		14	1103		232	20
16	20		611	2135		7	864		416	178
24	29		457	1340		24	1145		122	12
95	19		482	867		8	1211		167	55
12	23		587	1408		19	989		337	104
34	25		379	757		24	701		469	35
31	14		452	554		16	1330		487	162
14	41		318	694		15	919		428	169
5	25		538	525		16	1121		449	28
3	22		537	1666		40	468		333	66
3	22		190	375		18	1129		294	19
12	21		459	1195		25	653		224	46
273	22		333	678		21	623		351	80
21	38		487	1188		9	1165		406	75
10	28		579	1034		2	828		245	33
13	40		390	1051		13	1197		334	33
10	24		225	831		18	294		365	53
13	12		268	607		6	946		143	9
18	27		320	602		1	230		153	4
60	41		273	778		19	544		191	167
26	28		173	480		17	937		449	98
12	23		484	766		14	1303		609	163
8	31		366	1287		8	830		336	63
2	9		374	923		9	1055		547	474
19	51		214	825		10	428		440	39
21	39		429	1693		17	425		321	68
24	31		228	777		15	1814		408	250
16	39		446	2240		23	884		631	205
12	20		489	1877		10	434		486	101
12	33		415	1488		19	1064		341	250
3	7		325	903		29	534		520	109
10	14		422	1192		14	725		208	64
19	29		308	1388		9	866		727	75
129	30		596	1215		14	1316		613	312
9	22		396	691		16	1889		350	295
5	6		201	472		12	1332		367	577
27	21		317	708		15	841		866	1109
273	31		454	956		9	1906		355	121
31	25		163	518		37	964		390	219
15	24		630	1116		30	845		516	402
18	11		349	739		11	1855		704	86
34	29		549	1570		19	463		411	84
14	26		122	669		21	1398		262	425
22	31		332	1297		20	429		557	202
115	24		198	783		13	1509		441	416
212	25		279	867		16	537		880	273
249	23		678	1455		30	1755		349	169
36	49		914	1129		14	686		427	92
9	30		397	814		31	389		495	31
24	45		445	1036		25	604		357	106
2	16		341	511		17	1239		387	186
21	27		241	325		20	973		361	117
9	25		495	1358		12	703		327	68
35	41		664	1680		22	739		571	35
16	26		246	642		31	894		1134	497
174	18		464	941		35	596		534	14
4	39		282	645		13	757		394	118
16	38		347	737		23	1165		380	48
4	18		295	1490		20	409		512	119
16	27		319	1165		25	658		655	119
7	16		555	1808		27	227		403	97
32	32		299	757		25	346		378	30
3	20		624	1248		10	390		556	158
30	26		328	770		6	551		377	50
46	24		229	1142		21	697		344	49
266	57		511	1191		23	748		265	72
12	22		352	1191		11	800		572	381
11	15		421	837		10	593		690	158
8	38		288	701		9	823		468	200
2	10		480	1082		11	833		453	107
10	31		437	977		17	2433		543	104
8	20		520	1202		28	1132		464	193
5	26		300	986		16	593		594	460
55	20		282	865		14	589		685	582
10	28		257	248		4	661		381	54
13	38		159	788		17	626		393	78
27	58		234	795		33	1304		291	50
20	30		347	1009		7	133		502	169
22	28		174	475		9	627		621	773
27	28		382	1265		8	753		525	637
19	22		271	1048		16	279		413	102
7	27		313	1761		3	478		614	157
7	35		283	1343		25	1501		516	295
8	40		332	876		19	392		388	73
7	41		406	1159		26	675		377	90
416	22		293	751		36	926		414	86
276	18		579	2086		27	321		423	167
11	32		522	1025		16	840		398	45
11	25		588	1505		37	633		335	74
5	18		408	930		3	949		207	29
28	44		385	851		19	820		256	96
4	24		469	2934		11	610		314	30
34	47		245	567		23	732		174	19
13	20		302	1665		41	598		220	73
12	12		710	1742		10	1353		471	28
7	18		441	1464		15	1802		517	119
22	46		611	1231		12	1314		273	20
7	36		391	1001		15	1102		191	24
19	40		225	645		14	1072		709	67
6	29		48	1375		38	1853		299	20
5	35		464	1850		6	851		312	43
47	17		386	1273		12	650		720	559
5	21		495	1568		17	973		450	174
21	11		348	1308		10	770		289	703
25	29		358	1203		16	1228		364	141
7	15		355	1407		22	448		446	31
4	26		546	2106		31	1010		702	55
4	17		258	1105		29	637		391	42
9	30		534	1175		34	1011		607	18
9	30		284	1186		22	1720		591	52
5	36		347	1285		26	588		224	5
11	24		531	1700		23	1089		575	89
12	33		269	1338		23	1488		454	39
10	23		509	1451		9	390		398	16
11	32		397	1078		25	1026		534	317
8	15		459	1049		12	735		397	16
21	36		353	769		21	1194		567	44
71	26		280	719		3	1155		429	68
4	24		209	657		14	730		328	112
15	41		234	1325		22	606		602	88
16	24		540	1617		17	1263		474	289
8	28		220	814		14	837		636	139
56	60		295	1611		11	776		558	73
10	23		571	2267		18	686		363	131
10	24		504	1737		13	316		298	409
44	52		229	638		36	6960		430	72
74	37		296	1087		10	1108		226	275
5	34		611	2770		26	1558		407	191
10	81		266	887		11	1235		241	15
7	18		140	611		30	1290		313	76
19	44		47	1319		21	647		381	62
35	45		345	1429		11	1563		398	93
4	32		367	1129		23	852		620	44
38	27		383	1214		7	520		402	62
94	20		613	1298		23	699		363	51
31	14		170	506		22	916		472	185
26	20		239	1291		10	893		211	19
24	32		379	1329		16	1212		277	76
62	18		346	785		22	830		173	8
4	32		492	1209		11	737		357	154
9	31		543	2059		11	734		397	87
39	46		311	813		5	869		228	17
19	53		236	1333		17	1063		323	61
13	20		331	1569		14	978		304	40
22	21		163	1105		13	457		420	93
3	15		316	645		10	560		327	47
142	12		577	1260		16	427		253	28
127	28		170	798		11	1036		239	97
136	20		200	798		11	552		322	128
51	22		421	1104		35	842		335	70
40	16		368	646		23	885		322	72
265	30		356	887		18	648		629	126
17	21		657	2386		10	995		394	134
16	29		243	674		4	715		480	116
32	65		253	1088		36	1179		116	126
10	21		86	635		18	1723		192	63
3	24		284	971		9	396		394	120
10	34		353	1070		22	1773
12	37		510	731		20	882
11	34		378	1387		15	369
14	36		428	543		32	1081
13	30		392	742		24	1161
3	15		327	1087		15	1101
19	17		151	685		16	698
9	35		235	511		18	712
			165	548		16	722
			288	547		17	595
						17	872
						27	797
						30	1087
						14	588
						8	1216
						114	4697
						24	741
						17	813
						38	931
						17	520
						9	428
						36	567
						20	1129
						13	743
						19	520
						19	852
						6	853
						33	834
						26	576
						14	884
						19	889
						25	299
						25	553
						22	506
						26	571
						33	991
						33	416
						36	512
						39	755
						11	655
						9	790
						11	717
						15	554
