## Supplementary material for "NF-κB transcriptionally enhances p53 accumulation dynamics hampering DNA repair": Raw Data: FigS3A_smFISH_Nutlin_NFkBNeg.xlsx

### Sheet: smFISH_TP53
NT	NUT_1h	NUT_8h	TNF_1h	TNF_8h	NUTTNF_1h	NUTTNF_8h
26	39	36	35	3	7	5
7	20	25	75	55	12	5
14	27	37	82	6	12	45
12	24	22	55	33	15	76
45	15	19	38	7	12	85
14	48	46	40	45	3	86
13	45	23	40	57	10	41
35	18	18	35	18	11	27
37	30	35	43	9	5	51
14	11	18	33	21	3	35
11	27	17	30	16	3	20
15	23	43	35	51	4	7
7	9	32	35	62	11	49
13	7	28	46	22	6	4
12	0	25	55	71	7	41
7	20	30	68	97	38	56
25	11	26	77	90	27	47
12	9	30	37	75	79	16
11	26	45	51	19	32	49
9	21	49	57	43	45	56
11	6	56	20	33	56	23
20	13	36	18	38	7	35
15	21	77	39	41	55	29
13	10	15	36	22	20	27
12	11	21	21	23	10	46
17	9	50	26	59	40	23
44	2	62	16	14	78	13
85	13	50	67	19	19	4
15	13	32	24	15	23	11
81	15	16	22	24	57	12
50	12	30	41	20	38	17
1	17	39	50	3	20	2
23	9	33	29	27	34	10
100	18	21	45	31	27	4
30	15	20	60	9	21	44
24	12	41	41	37	26	63
16	19	28	35	84	9	16
22	19	12	42	72	29	54
17	17	40	16	36	37	56
18	18	47	6	105	36	78
6	23	43	45	18	34	31
32	6	31	10	52	56	11
45	17	63	42	83	18	14
36	14	46	27	27	21	24
39	1	16	23	10	25	51
16	14	45	12	10	48	42
54	10	19	18	45	31	57
20	14	14	24	11	28	28
5	22	9	23	52	11	25
0	13	9	46	49	32	15
35	10	16	18	71	13	24
19	22	12	27	23	20	12
42	27	18	55	16	22	11
22	17	27	15	28	64	25
34	26	13	8	59	70	45
36	7	16	3	32	45	120
19	21	24	6	39	81	19
38	13	34	17	26	29	48
23	22	19	19	35	33	132
71	24	17	32	27	20	78
24	10	19	33	34	30	27
31	29	56	16	44	35	17
21	11	26	37	22	47	87
21	9	33	13	37	45	52
40	4	23	27	14	41	39
27	11	31	40	52	21	67
22	2	47	33	63	30	81
15	11	16	20	49	27	142
17	17	21	19	70	49	33
21	5	8	32	35	18	80
27	14	14	13	25	26	74
19	31	20	29	55	60	69
16	14	42	24	34	43	44
37	7	14	31	76	18	11
48	17	13	41	32	67	5
31	16	40	20	39	49	16
27	32	36	26	75	51	16
15	29	51	17	23	30	9
7	23	40	18	26	72	19
2	17	24	23	14	58	85
6	11	26	12	56	21	72
16	6	15	11	22	30	12
17	5	34	5	1	29	42
10	17	16	22	54	26	65
10	10	14	18	9	21	54
20	12	9	18	24	52	62
7	3	30	52	38	40	100
42	4	6	50	105	40	18
19	28	18	25	42	27	30
44	22	23	36	24	28	26
58	20	21	44	30	10	16
24	20	34	43	52	62	8
60	34	23	29	28	27	105
29	20	23	18	34	21	32
48	12	19	35	7	27	54
31	28	18	36	32	39	48
59	26	20	44	20	42	27
58	30	28	28	25	53	34
43	18	24	10	37	46	16
50	14	11	78	25	71	52
35	16	33	29	22	30	43
62	6	14	20	55	66	67
40	6	14	6	12	61	41
30	9	15	14	22	29	55
29	8	12	35	16	77	48
26	14	11	31	13	39	22
16	11	60	67	29	26	20
17	11	16	28	40	41	14
45	28	1	42	71	31	7
2	11	27	37	90	17	36
2	35	12	14	55	15	60
21	17	22	19	92	19	51
26	26	8	31	13	33	27
10	9	12	31	86	12	41
16	30	13	19	61	48	85
18	10	23	34	54	70	24
39	10	9	12	45	53	31
64	20	12	20	20	48	55
44	6	19	10	53	35	66
66	6	15	35	21	59	26
51	7	21	34	36	21	37
22	7	23	68	18	24	25
23	18	5	50	64	33	9
13	4	16	43	44	15	17
25	9	22	33	36	11	25
46	7	40	42	25	42	32
49	11	5	17	51	38	22
20	18	21	31	108	50	61
21	8	32	30	116	49	18
31	5	11	16	72	86	25
33	26	9	17	58	56	22
30	46	7	8	74	37	31
18	38	10	13	117	98	40
42	31	40	19	179	51	16
34	36	19	33	32	27	13
32	17	32	48	142	65	22
30	13	16	8	86	64	51
20	23	36	35	53	35	52
28	13	33	25	43	29	17
20	17	2	13	32	68	93
14	11	41	25	108	20	27
26	14	33	21	7	43	60
7	19	37	23		23	46
38	18	8	56		44	71
44	10	3	11		44	25
38	36	24	18		17	20
19	23	31	10		21	35
16	17	25	40		21	40
17	7	2	52		23	20
18	3	11	18		14	21
6	5	44	9		28	23
40	11	14	23		15	11
43	4		9		27	23
62	7		32		17	8
27	16		15		10	2
34	7				4	17
39	29				3	57
38	16				34	42
51	10				37	32
72	11				11	18
65	19					23
61	16					19
24	14					41
19	12					29
45	16					26
22	9					15
34	14					35
24						20
22						56
7						78
4						48
65						72
50						9
17
59
32
5
23
8
28
13
25
7
10
44
49
8
9
46
68
40
32
22
11
8
30
15
26
35
29
38
36
36
28
26
42
28
29
25
30
26
5
12
16
19
20
7
15
6
43
20
35
6
28
25
18
46
44
34
47
53
71
44
17
31
42
47
27
49
13
15
10
38
32
13
22
6
5
23
6
