## Supplementary material for "NF-κB transcriptionally enhances p53 accumulation dynamics hampering DNA repair": Raw Data: FigS3F_smFISH_Gamma_NFkBNeg.xlsx

### Sheet: smFISH_TP53
NT	Gamma_4h	Gamma_16h	TNF_4h	TNF_16h	GammaTNF_4h	GammaTNF_16h
18	14	26	22	79	26	83
27	11	57	22	81	40	60
18	0	22	10	125	46	14
36	15	21	20	86	19	62
12	27	47	30	29	47	90
15	0	14	17	31	48	29
31	20	37	33	64	63	56
27	12	37	26	46	46	79
47	29	35	9	54	34	150
22	7	22	19	42	33	80
12	1	121	19	63	57	40
26	7	30	22	60	21	57
24	0	20	6	54	37	71
33	18	25	19	54	30	44
16	22	33	23	139	35	36
21	5	24	33	84	39	72
15	16	45	10	52	14	59
12	20	19	2	61	32	71
12	16	15	0	111	33	48
5	35	34	23	20	18	19
20	19	20	9	26	28	25
5	34	44	30	82	25	14
6	2	38	12	59	24	15
10	21	10	13	94	10	26
14	15	66	8	75	24	56
14	69	42	22	52	43	99
14	78	37	19	51	17	65
10	67	50	16	82	11	148
9	36	21	6	58	41	69
14	82	58	7	82	35	105
15	86	47	17	47	34	141
8	70	29	10	68	17	84
6	145	7	14	46	17	207
3	42	6	24	146	12	88
16	48	26	12	122	16	52
16	78	30	7	63	22	66
15	32	42	40	83	35	43
39	32	14	18	58	25	93
29	25	35	37	119	25	46
11	76	48	65	35	55	60
8	56	42	23	78	36	56
37	92	13	35	38	9	100
23	29	32	42	28	33	127
15	107	29	42	42	74	164
23	98	41	28	39	54	84
18	39	23	72	30	5	92
42	90	25	24	17	22	56
17	111	14	17	25	42	33
4	26	56	9	17	42	79
15	94	26	11	47	17	82
17	36	22	34	34	13	126
6	66	33	19	37	14	103
11	66	23	25	110	29	142
7	12	17	33	69	13	100
9	5	41	28	53	21	57
7	12	18	13	67	37	129
13	106	59	9	65	73	58
12	56	19	8	43	80	86
15	73	19	18	23	48	73
7	30	30	13	72	25	41
17	15	13	10	39	53	13
16	21	39	23	51	22	81
20	44	21	8	38	19	72
20	111	40	18	53	29	85
28	21	35	13	121	19	102
18	62	12	9	65	47	95
35	62	30	10	158	33	143
15	82	43	83	62	29	105
16	90	12	13	110	19	99
23	45	22	72	55	83	67
29	98	17	114	87	53	25
23	54	24	83	59	27	124
22	70	21	97	83	89	66
23	18	29	89	77	22	105
47	11	29	80	74	26	233
23	59	14	148	56	27	101
29	78	24	106	28	33	100
7	65	31	100	95	49	197
14	77	12	32	6	29	145
14	63	19	75	26	25	13
15	76	29	60	11	18	48
10	80	13	100	18	22	207
28	57	24	29	125	31	141
27	65	16	51	82	20	75
13	24	30	54	82	30	109
18	41	16	62	102	16	132
12	49	57	24	78	5	29
23	58	45	7	34	25	28
25	50	43	94	26	9	107
22	32	28	56	43	27	124
16	41	57	61	18	36	78
20	72	21	50	45	41	52
36	78	16	62	40	17	76
11	42	28	39	54	30	30
17	32	42	27	58	36	139
15	69	36	32	48	11	115
15	87	19	26	142	12	173
25	10	40	67	119	19	122
22	94	12	23	91	33	40
9	25	22	16	98	23	68
6	109	20	105	132	20	148
6	56	28	38	83	29	51
5	27	50	127	104	39	59
22	60	36	130	70	27	56
17	14	34	214	45	16	75
22	26	40	49	32	49	58
56	19	19	152	108	16	163
14	104	18	113	90	26	92
23	72	32	64	35	22	41
30	52	28	125	80	23	91
21	57	40	130	60	35	150
19	41	50	79	31	18	75
21	103	46	133	14	17	68
33	33	80	107	25	15	79
39	181	25	199	49	32	38
14	62	18	75	105	24	67
10	121	39	71	51	21	22
25	45	26	66	83	53	8
10	29	30	102	69	25	70
22	37	13	43	34	53	63
8	53	33	78	28	101	75
13	71	18	46	68	41	30
5	82	33	99	28	41	54
15	62	12	84	35	22	47
10	78	57	28	21	40	63
6	59	36	36	6	8	193
25	59	31	104	24	22	100
22	94	33	82	37	14	86
22	71	29	46	50	18	66
23	85	23	40	24	27	82
30	29	37	31	9	38	73
41	68	30	127	24	11	19
34		9	164	68	34	62
37		13	217	80	23	20
22		32	156	44	34	110
52		24	100	66	31	51
76		20	101	50	18	103
33		11	159	42	23	39
58		10	108	33	39	56
35		13	174	16	28	42
19		38	127	27	20	26
24		30	107	46	57	69
29		43	272	20	44	129
26		10	88	44	21	85
7		34	157	36	29	122
12		72	87	36	34	39
13		30	91	46	27	56
12		33	105		17	42
7		36	131		16	26
27		40	85		21	69
25		34	129		8	129
15		35	243		39	85
46		63	72		40	122
21		40	70		11
31		33	98		7
22		12	92		34
53		32	108		26
12		15	54		33
27		31	76		17
15		17	48		36
11		46	66		35
11		54	40		55
18		38	101		17
6		67	75		54
13		48	118		31
1		53	105		22
12		48	55		17
28		42	35		24
1		30	82		26
3		51	27		38
14		21	85		19
15		26	98		30
14		24	67		25
7		32	78		33
11		23	65		9
13		15	65		15
14		11	37		7
		14	58		16
		28	44		23
		16	61		23
		52	51		18
		14	86		9
		34	54		30
		52	70		25
		40	53		21
		25	27
		19	83
		69	34
		37	14
		56	14
		41	70
		51	23
		34	79
		26	11
		46	38
		74	33
		25	21
		58	27
		43	27
		15	11
		14	58
		16	29
			46
			20
			3
			6
			17
			26
			9
			30
			106
			29
			44
			62
			57
			127
			44
			51
			61
			16
			86
			64
			73
			30
			43
			18
			25
			34
			21
			35
			44
			15
			20
			36
			32
			32
			7
			15
			1
			4
			12
			30
			20
			104
			31
			78
			110
			7
			70
			78
			58
			63
			59
			39
			63
			27
			82
			46
			46
			15
			20
			15
			37
			36
			87
			19
			35
			22
			10
			14
			70
			28
			28
			22
			57
			16
			2
			6
			11
			15
			56
			31
14	11	39	18	2	22	71
15	2	29	9	4	21	24
16	52	20	63	0	36	86
37	53	33	12	1	21	80
18	19	37	23	1	22	82
13	27	9	27	4	60	54
26	44	63	21	7	7	69
33	18	21	7	51	20	11
27	34	81	55	2	44	25
39	37	21	41	19	43	7
28	27	47	37	54	24	84
26	26	103	16	77	41	26
52	42	42	24	31	15	24
12	41	85	28	4	27	103
55	54	61	45	15	36	43
46	91	46	35	3	19	5
60	29	45	12	18	39	77
37	58	27	56	20	24	15
29	27	53	88	14	25	7
61	27	26	64	24	25	57
44	47	72	49	6	25	5
33	19	16	25	0	30	62
39	14	47	35	5	23	26
11	34	45	15	19	28	22
29	50	25	20	26	28	28
8	46	23	7	12	23	44
13	6	17	22	7	36	89
28	35	16	34	2	43	28
15	15	43	11	42	32	45
15	20	38	41	6	42	21
17	80	23	36	6	56	70
45	42	19	24	5	12	14
8	78	22	47	2	35	54
12	40	35	4	33	21	32
20	36	36	16	9	27	50
4	47	10	54	39	8	20
5	21	17	61	16	24	60
27	50	14	30	9	49	39
22	84	83	17	4	28	69
7	47	33	14	2	30	34
22	54	64	41	5	39	51
32	34	45	23	5	85	44
9	26	24	16	3	61	50
44	45	11	29	20	64	35
37	90	70	36	8	30	50
11	12	51	35	4	23	136
40	27	17	27	37	50	82
22	42	11	19	25	25	14
32	18	20	34	14	63	62
27	28	8	26	1	11	19
28	24	11	7	3	23	69
19	41	49	25	3	14	104
23	20	23	19	1	16	66
40	22	19	37	2	6	67
22	19	47	56	1	30	26
28	42	27	6	0	21	90
24	27	13	29	16	22	67
25	82	89	20	4	23	29
30	33	61	32	7	16	30
24	39	39	14	13	26	20
19	52	66	36	4	49	23
24	10	50	25	2	70	41
25	22	15	35	5	56	124
21	14	5	43	1	21	66
10	16	8	40	6	61	47
4	26	45	16	5	59	43
15	22	35	51	6	32	12
27	39	48	31	2	18	8
25	33	21	21	1	10	68
16	18	44	23	0	17	84
67	15	16	21	3	23	28
11	19	27	33	7	48	42
51	18	64	4	5	22	5
37	31	20	18	1	15	16
9	17	34	7	1	36	15
20	16	51	8	5	53	62
24	26	37	8	1	46	33
17	46	17	13	5	22	49
17	33	28	15	14	62	18
29	34	3	22	14	68	35
11	36	18	34	4	45	53
23	47	38	15	9	23	42
15	34	26	30	16	37	52
10	43	18	32	17	55	6
50	45	23	39	20	43	53
41	29	42	30	42	23	21
17	59	30	40	31	62	93
18	77	68	26	1	23	21
30	45	14	20	43	26	16
37	29	23	12	41	23	19
2	34	26	41	21	21	32
6	20	15	32	16	40	81
8	18	26	22	18	40	102
14	10	29	35	39	37	32
9	6	37	29	29	49	39
11	20	34	21	6	32	31
28	20	34	11	18	38	33
16	16	44	43	4	41	23
5	16	15	25	16	76	38
18	9	50	8	11	28	38
25	17	31	31	4	34
19	33	28	27		26
37	19	43	40		20
20	21	18	49		36
7	47	30	27		37
16	33	25	66		28
32	42	19	25		10
19	37	17	17		37
38	46	24	22		58
20	30	27	34		38
11	19	24	20		17
20	34	26	11		30
29	23	16	20		33
26	37	37	26		9
19	26	37	29		81
29	34	56	16		72
27	29	92	21		44
21	13	29	8		22
5	55	36	20		24
8	10	14	26		69
23	14	42	19		15
12	30	13	26		35
6	42	22	18		47
11	31	16	29		79
21	33	9	21		4
12	16	18	23		40
7	35	45	19
13	26	53	19
13	74	80	15
38	64	52	69
24	81	52	27
16	57	25	102
36	90	17	50
45	51	75	29
10	48	31	15
29	38	19	21
22	48	59	45
10	10		22
29	14		16
34	12		19
12	26		41
11	22		30
10	16		27
34	38		24
20	45		44
7	29		12
15	32		46
10	52		34
12	82		43
10	24		42
15	38		20
10	26		43
12	34		22
17	20		15
6	11		14
19	33		40
23	9		19
19	36		8
21	10		36
36	5		37
22	23		19
9	23		26
37	19		16
11	33		8
16	23		11
13	23		18
17	20		89
44	16		81
20	32		34
24	15		40
12	22		67
19	25		23
27	22		26
27	68		39
22	38		13
9	77		22
10	15		21
4	101
16	28
16	62
13	46
3	30
9	18
25	34
24	39
11	26
15	26
5	30
5	35
8	41
30	15
15	43
6	30
1	70
18	34
9	37
4	46
14	35
0	53
8	10
17	30
19
5
20
4
5
5
6
16
6
3
5
8
5
6
3
2
1
12
7
1
0
3
7
5
2
2
0
4
