## Supplementary material for "NF-κB transcriptionally enhances p53 accumulation dynamics hampering DNA repair": Raw Data: FigS4E_gamma2axFoci_IL1B.xlsx

### Sheet: NFkB+
1h	24h	1h	24h	1h	24h	1h	24h	1h	24h															from prism8
1	0	22	14	33	26	16	58	75	14
1	0		12	2	22	43	43	36	4
27	0		12	20	32	29	42	40	34
5	2		8	23	46	10	33	42	0
3	0		12	10	22	21	45	82	5
4	2		13	13	22	27	42	8	2
2	0		18	14	0	15	47	96	1
25	0		14	12	32	33	48	29	7
6	2	40	17	28	46	24	58	33	0
5	0	25	24	17	19	22	82	40	2
26	1		19	17	21	38	50	89	3
2	4		1	18	22	24	99	13	1
13	2		14	22	0	32	67		35
30	15	58	0	14	43	17	23		7
2	4	84	5	29	13	15	54		1
14	0		18	9	27	5	34		1
2	2	39	22	1	0	10	14		5
3	0		39	8	16	40			1
2	6	26	23	20	2	50			36
26	2	54	35	46	0	4			1
7	0	27	34	30		12			5
33	10		43	22					2
14	0								25
2	2	36							13
4	1								34
28	4								2
1	1								21
2	1								3
8	2								2
3	2								10
5	1								21
12	6
15	2
14	1
	17
	10
	0
	0
		73
		95
		43
9	3	68	0	74	51	75	25	41	4
26	3	83	4	48	18	77	14	44	2
23	6	56	3	36	91	64	36	46	4
3	5	61	0	49	18	76	37	32	0
1	4	87	9	52	46	60	20	13	5
10	2	65	8	59	67	38	27	32	3
20	4	81	0	39	14	63	69	6	4
16	5	71	37	47	74	16	5	7	8
1	9	57	4	60	108	58	48	42	17
2	1	66	3	50	10	42	79	1	5
0	32	66	0	40	11	88	24	8	1
0	3	63	0	48	14	39	22	34	32
5	3	71	24	53	18	65	38	13	18
0	7	60	19	50	104	23	42	68	24
27	34	86	5	47	79	54	74	3	3
23	3	68	4	41	57	81	58	55	10
22	17	88	21	63	92	60	31	0	16
3	5	67	20	50		75	29	5	2
15	8	73	1	60		57		5	1
0	2	67	6	44		84			26
11	2	66	40	38		62			28
3	32	62	8	53		73			1
6	8		13	51		57			4
6	3		0	51		109			0
21	41		0	61					1
22	7		3	41					0
25	0		8	53					0
0	3		14	39					4
10	6		7	66					2
2	24		24	43					1
3	3			54					1
26	11			45					0
0	8			62					0
	21			50					1
	38			48					0
	9			54					4
	14			45					2
	7			65					0
	3			60					0
	3			79					0
	7			51					0
	7								2
	9								0
	5
		55
		77
		64
		70
37	25	60	29	54		26	16	7	5
2	2	66		93	100	73	53	3	14
5	2	39	32	57		37	49	1	6
30	5	79		63	21	80	58	3	12
4	8	69	28	50		85	67	1	15
2	54	43		85		26	47	12	5
25	6	76	29	57		88	15	10	7
3	27	58		54	32	70	13	11	29
2	1	79		103	103	27	26	3	5
2	6	45		62	35	52	22	3	13
25	28	66		85	0	65	34	8	6
4	55	79		65	21	37	18	2	0
1	30	67		58	30	56	18	2	0
1	38	56		64		63	23	2	21
5	2	58		103		66	16	18	19
34	17	66		49		65	8	1	4
9	25	67		76		77	21	11	10
1	7	70		92		83	23	3	1
3	32	92		81		76	11	3	12
0	17	69				72	24	2	29
25	7	78				41	25	1	4
37	37	70				41	18	3	4
29	30	71				75	26	4	22
15	29	73				57		0	4
	7	107				78		2	0
	23	76				88		7	10
	4	102				54		14	4
	3	74				48		8	3
	1	73				80		9
	24	95				62
	5	65				47
	4					53
	0					64
	10					95
						58
						51
						55
		59
		71
		59
		89
0	29	52	36	66	80	51	9	3	1
11	9	44	27	59	14	96	71	28	29
22	3	77	28	57	16	66	70	33	39
10	17	53	49	70	16	58	47	44	0
26	11	64	75	63	14	59	13	6	36
5	6	61	53	75	11	55	26	31	53
2	30	47	26	63	18	63	63	35	15
20	1	57	24	52	15	69	51	3	27
11	4	81		41	13	53	16	39	20
20	5	40		63	35	59	62	21	35
2	1	99		116	79	55	94	2	38
7	14	55		63	41	74	78	4	1
14	31	120		68	82	56	72	37	3
17	9	61		65	15	62	37	3	0
5	1	60			67	54	35	4	5
13	30	79			24	61		0	2
0	11	53			40	79		0	1
3	13	75				71		34	1
0	12	84				50		14	2
23	15	64				56		0	0
31	17	77				62		0	1
11	3	61				64		1	1
23	10	33				58		1	3
38	1	75				70		0	5
21	15	57				75		3	7
24	0					74		4	3
3	4					62		25	4
2	1					77			2
3	24					52			4
27	10								1
20	2								7
2	3								11
35	3								2
	59								3
	14								3
	40								9
	7								1
	3								0
	19								0
	7								0
	19
	21
	3
	4
	20
	7
	9
	5
		58
		51
		51
		58
4	4	51	9	82	97	67	22	9	5
5	2	58	6	61	68	41	12	4	18
2	7	61	4	61	0	32	7	7	6
2	6	50	12	64	55	51	57	10	22
3	47	50	30	53	36	66	30	4	14
16	1	71	6	78	82	48	14	1	0
4	3	57	26	58	105	73	11	1	3
2	8	53	30	67	44	58	54	6	18
6	0	48	17	71	106	60	18	1	5
33	2	53	37	76	78	61	19	5	18
4	2	60	24	63	52	62	6	5	1
3	24	60	6	60	114	62	10	5	3
3	3	60	4	66	75	69	62	6	11
2	1	83	25	72	51	69	3	3	1
4	0	68	46	66	102	89	8	4	2
26	3	57	31	60	119	54	14	8	3
1	1	66	12	62	103	63		5	3
0	60	62	4	55	94	64		23	22
13	23	73	6	14	111	73		28	16
12	4	67	3	60	17	52		1	1
22	5	103	4	42	49	67		34	6
28	35	63	25	62		53		19	24
14	5	64	14	55		66		12	3
14	20	59	14	58		48		14	11
16	4	62	14			61		17	3
25	5	65	13			59		1	29
25	34	103	13			63		18	2
0	3	65	15					3	10
	7	64	13
	11	65	13
	3	52	9
	32	70	7
	3	53	13
	5	115	11
	5	98	7
	41	66	14
	31	60	6
	5		7
	8		43
	28		16
	41
	3
	1
	57
	3
	1
	23
		55
		69
		77
		73
0		66	2	57		69	31	21	29
18		129	3	59		31	36	18	26
1		137	1	49		46	29	6	1
0		68	0	75	93	50	42	4	0
7		58	14	69		49	22	30	20
0		80	8	46		46	25	5	29
17		113	8	59		51	0	2	35
12		75	2	92		36	40	2	15
6		55	0	50		73	36	8	28
36		76	12	58		36	71	2	38
20		76	1	74		49	82	5	3
21		151	0	61		47	14	11	20
7		147	1	71		38	33	1	6
4		68	12	71		64	53	5	32
1		65	6	91		41	7	3	5
22		152	7	86		51	58	9	5
3		137	2	57		42	128	5	10
42			13	57		47	34	12	6
23			15	78		55	18	1	13
27			0	59		70	68	7	2
0			0	51		47	89	4	43
20			2	64		48	33	1	4
5			16	68		45	11	12	11
1			7	73		43		4	42
5			1			52		2
30			0			41		1
3			16			53		2
2			16			41		8
			1			48		1
			11			60		2
			8			38
			6			47
			7			86
			25			60
			10			49
			11			54
			19			76
			13			55
			14			71
			3			60
			46			44
			13			65
			4
			10
			4
			26
			24
			3
			24
			1
			32
			3
			12
			5
		59
		69
		63
		71
		54	14	57	100	43	42	28	1
		80	11	54		49	17	5	1
		78	2	76		54	56	17	27
		67	8	57		48	54	23	5
		81	5	62		59	45	1	3
		113	0	89	85	52	62	5	4
		64	41	76		60	50	24	2
		49	13	63	55	52	18	12	25
		87	5	54	105	43	26	31	6
		106	1	92		48	30	23	5
		79	6	62	0	79		16	26
		96	15	59		58		28	2
		59	0	55		65		25	13
		78	10	55		49		19	30
		95	39	49		55		21	2
		69	6	73		59		20	14
		55	11	62		62		16	2
		79	47	80		61		11	3
		75	13	56		89		25	2
		67	4	45		70		14	26
		61	59	59		63		7	7
		89	39	33		49		27	33
		71	9	58		62		26	14
		78	15	90		58		12	2
		92	0			59		8	4
		63	15			45		12	28
			2			53		24	1
			18			52			2
			14			54			8
			3			73			3
			6			51			5
			25			56			12
			22			49			15
			25						14
			19
			11
			56
			17
			6
			24
			0
		41
		46
		71
		69
		79	0	53	67	82	33
		58	0	63	113	55	2
		91	0	53	47	76	20
		56	17	54	99	73	23
		58	5	54		73	10
		67	4	52	35	87	13
		72	7	58	20	81	14
		101	0	57		98	12
		58	14	50		96	28
		52	0	63		78	17
		63	25	51	29	79	17
		59	0	44		57	18
		66	29	47		80	22
		63	5	47	62	75	14
		61	5	54	114	74	29
		64	15	63		63	9
		66	4	62		71	1
		62	12	52		59	8
		65	16	57		60	20
		49	20	63			46
		42	38	57			30
		69	13	59			22
		51	7	55
		57	25	54
		47	39	60
		50	17	69
		57	10	52
		75	13	44
		64	11	54
		59	68	52
		42	0	54
		63	14	57
		56	3	54
		66	1	53
		58	4
		62	1
		69	8
		57	3
		51	0
		42	0
		53	0
		57	0
		32
		64
		51
		57
		73
		68
		69
		63
		74
		65	71	80	23
		73	37	97	61
		92	31	72	10
		71	20	85	13
		35	23	68	70
		53		67	16
		61		82
		60		210	22
		65		86
		73		97
		92			111
		80			104
		73			100
		73			92
		49			92
		72			103
		54			98
		60
		87			106
		86			7
		60			9
		66
		42
		59
			16
			43
			29
			10
			21
			27
			15
			33
			24
			22
			38
			24
			32
			17
			15
			5
			10
			40
			50
			4
			12

### Sheet: NFkB-
1h	24h	1h	24h	1h	24h	1h	24h	1h	24h
17	16	102	54		71	11	45	76	1
10	24	114	39		57	14	28	118	3
5	16	108	59		76	34	34	34	2
27	14	59	0		9	10	83	70	1
9	65	79	13		38	25	19	108	2
12	51	97	47		30	36	46	137	0
27	0	70	0		46	24	67	75	2
1	0	82	0		66	40	49	107	4
30	9	85	26	23	18	40	34	97	3
12	3	93	0		30	20	30	64	1
12	1	70	0		66	11	36	126	2
26	1	54	0		75	44	11	102	0
10	22	96	0		29	6	60	80	3
0	10	68	7			13	36	93	4
8	1	83	19			14	41	26	3
0	6	72	9	53		24	19	118	2
1	1	86	21			17		47	1
8	4	88	0			34		86	2
1	0	59	21			16			0
13	3		1	31		13			1
0	2		0			38			0
8	2		0						2
0	1		0						1
1	3		62	31					1
25	1		0						2
1			12						0
0			0						5
1			15						1
8									1
									1
				26					1
									2
				24					6
									2
									1
									2
									3
									3
									2
									1
									9
									0
									2
									4
				84
0	6	57	8	35	15	49	9	3	0
0	2	45		60	74	65	68	2	0
0	14	54	8	45	119	58	49	13	2
0	3	33	41	65	69	46	7	10	0
0	65	45	2	63	11	61	28	7	0
0	19	48	12	80	87	62	1	11	1
0	66	57	6	45	13	53	7	14	0
1	46	41	14	51	104	52	14	11	0
0	13	61	25	60	11	51	8	5	2
0	69	52	33	46	17	65	19	7	0
2	36	48	19	39	109	52	22	0	4
0	58	41	24	56	16	59	15	2	4
2	29	73	25	57	26	69	20	0	0
1	30	59	42	50	84	74	17	0	2
0	31	76	52	67	98	56	48	0	8
0	46	46	42	50	75	89	4		2
0	49	28	11	49	55	51	12		1
1	53	55	47	48		40	6		1
1	38	24	1	51		52	7		0
1		61		58		63			4
6		67		25		63			7
0		52		50		67			0
0		86		45		53			0
1		78		37		48			3
0		42				62			0
0		71				43			1
2		102				47			2
0		55				40			0
0		94				59			7
0		51							0
0		38							3
0		46							0
0		82							11
4		11							4
0		91							1
0									2
0									0
1									0
2									0
1									34
1									1
18									1
0									2
4									0
2									0
20									3
1									18
0									0
2
0
0
0
0
19
4
1
0
0
4
0				56
0	23	42	7	59	9	90	24	11	10
6	21	45		46	36	69	2	6	12
11	25	50	8	50	15	128	3	17	0
6	2	52		69	15	93	7	12	13
1	8	40		53	48	132	118	7	4
7	2	32	60	45	49	141	53	21	1
4	2	58		46	114	73	16	11	1
20	31	50	6	22	24	45	36	16	3
0	29	47	2	53	15	59	0	6	0
0	32	39		56	19	50	7	1	17
0	23	45		28	82	53	11	16	3
4	2	84	10	21	103	61	0	1	6
0	3	40	29	39	35	38	29	1	0
1	3	56	7	40	20	91	17	11	0
13	4	44	26		25	45	16	0	6
2	3	39	23	22	62	53	15	1	18
0	25	37	30	42	50	62		0	0
1	39	38				55		2	0
5	3	53		41	95			2	2
1	6	26		34	81			17	20
1	8	44		47	10			2	6
9	30	57			81			1	2
24	21	69		37	10				2
8	35	64		40					2
7	33	52		35					3
0	31	50		23					0
11	36	46		34					1
12	4	29							0
0	20	54							0
11	2	79							1
10	13	50		26					14
8	13	56							3
1	12	50		20					0
20	1	56							3
0	21	55							24
4	0	53							0
		69							25
		40							1
		51							22
		58							1
		54							0
		73							0
		54
		35
				96
1	1	79	5	49	63	39	16	8	0
2	1	53	11	53	25	49	11	4	2
13	14	61	20	44	13	39	0	0	1
0	1	60	17	61	36	31	9	0	1
3	10	73	20	60	25	43	3	3	0
3	24	16	38	51	11	32	2	7	1
0	11	52	14	52	56	33	8	0	0
4	5	37	45	62	18	28	9	5	4
1	27	75	40	54	17	36	40	12	0
3	4	68	12	42	10	41	11	7	0
0	21	65	8	55	17	49	23	2	3
5	19	97	4	63	14	37	10	10	0
1	23	56	9	59	11	45	14	2	0
2	31	64	0	47	10	28	4		2
2	3	79	0	79	16	17	9		1
1	18	85	11	57	9	24	6		1
0	25	82	6	37		57	13		1
0	8	65	52			43	6		0
3	1	73	55			33	37		2
1	3	63	63			34	22		1
1	2	65	46			53	13		1
2	1	66	0			52	21		0
1	4	76	35			31	28		0
1	12	33	8			27	0		1
1	45	25	23			37	5		13
1	3	91	32			64	13		2
1	7	67				27			1
0	13	43				56			4
2	39	52				37			0
0	0					19			0
1						36			1
0						55			2
5						41			0
1						29			0
3						50			3
0						52			0
0						37			0
2						49			1
0						26			2
1						50			22
3						45			0
0						51
0						49
2						66
1						38
0
4
0
0
1
10
0
1
2
				53
0	14	63	16	65	98	43	4	4	2
0	42	84	0	55	85	46	17	12	1
2	11	85	20	53	20	61	17	5	23
0	19	97	65	71	100	44	4	10	1
21	25	100	3	51	83	57	19	1	1
0	26	63	4	75	100	44	41	10	3
0	15	96	12	57	74	69	9	11	0
2	11	109	48	52		56	18	3	1
15	26	100	6	62	107	36	0	5	0
1	6	108	46	41	69	57	1	1	1
13	20	83	60	59	106	41	5	1	0
0	32	24	11	47		51	50	1	1
0	24	109	54	53	119	70	1	9	1
4	33	64	28	56	52	63	11	8	7
3	5	76	24	56	100	52	10	10	0
1	20	61	21	60	65	47	4	0	0
0	17	61	10	36	25	64	21	0	0
0	32	66	0	59	8	53	0	5	0
0	41		5	57	22	56	8	8	1
0	10		4	70		49	7	1	1
1	22		3	35		45	8	5	0
0	32			55		59	5		0
4	9			62		75	7		0
1	23			52		54	45		5
0	29					38	41		0
1	63					41	50		6
4	0					50	8		0
4	24					45			0
7	31					34			0
11	37					47			0
10						34			9
0						59			1
17									1
14									0
									0
									9
									0
									9
									0
									0
									0
									17
									0
									0
									1
									0
									1
									35
0	1	58	0	33	118	54	0	15	3
14	10	29	9	52	18	55	14	6	3
8	27	84	0		15	50	9	2	0
28	35	64	39	57	119	66	11	5	0
2	46	76	50		46	77	2	6	16
12	9	76	1	47	97	56	8	0	1
0	39	64	29	56	78	60	29	14	2
5	6	53	41	25	81	63	1	1	0
19	36	41	12	45	53	55	1	8	21
12	31	54	11	29		69	4	1	12
23	4	58	21		92	56	7	15	21
1	18	52	0	23	93	61	16	1	0
0	10	81		41	89	63	35	0	19
18	10	70	31	44	50	84	7	26	4
0	9	58	20	39		69	0	4	5
4	2	56	24	54		74	23	1	19
9	19	38	18	31		85	69	0	16
10	4	55	4	43		60	0	0	9
0	5	69	21	33		67	11	2	0
6	11	68	49	34		86	4	1	18
14	7	68		26		53	14	10	0
0	11	47		40			0	3	1
15	8	11		38			16	0	0
37	6	64		27			13	9	0
11	22	56		21			0	1	0
0	36	60		41			12	0	0
8	39	79		40			0	1	1
17		63		31			9	0	13
29		77		35			14	1	11
6		68		45			28	1	0
3		66		50			16	1	1
								1	0
				36				0	4
				37				0	0
				35				0	0
				28				0	0
								0	0
								0	4
								0	0
								0	0
									0
									6
									0
									0
				59
22	36	65	22	43	16	48	42	25	17
25	2	65	6	54	25	54	8	27	10
2	2	47	15	39	39	63	76	1	5
36	6	68	32	49	18	56	9	23	27
6	6	66	34	42	65	49	10	21	9
32	11	55	29	55	34	66	25	20	12
21	26	83	16	46	84	61	5	0	27
0	18	76	9	47	26	55	10	24	1
26	3	62	26	42	86	63	20		30
27	51	55	39	52	42	63	22		12
2	33	55	11	54	109	72	10		12
2	56	56	16	59	14	68	11		26
0	42	50		44	10	56	19		10
2	10	48		45	66	58	4		0
1	5	72		24	85	61	17		8
14	49	63		45		74	24		0
20	6	26		45		50	18		1
1	10	83		41		58	10		8
21	43	69		61		47	19		1
0	40	52		43		65	25		13
12	18	64		29		41	5		0
0	78	71		49		62	8		8
0		84		52			2		0
2		70		30			5		1
5		70		47			18		25
12		49		47			14		1
0		57		48					0
25		70		28					1
2		110		53					8
0				29
17
3
5
18
17
0
19
5
				37
0	3	50	11	33	20	21	14
1	1	49	14	64	26	46	16
3	3	63	34	62	11	50	6
0	6	58	10	53	14	42	9
1	1	69	25	58	13	47	3
0	11	65	36	64	93	52	5
0	2	86	24	46	18	43	14
0	5	74	40	74	32	27	15
0	24	51	40	54	82	42	0
0	2	69	20	53	64	53	23
0	1	73	11	57	15	40	12
0	4	48	44	63	36	30	9
2	4	82	6	57	16	39	8
0	7	74	13	59		46	15
2	5	44	14	58	106	51	10
0	37	68	24	49	17	47	4
1	4	71	17	44	92	50	53
1	5	74	34	47	78	12	12
0	1	69	16	45		54	7
0	0	70	13			45	8
1	4	67	38			59	31
1	53	66				28	4
3	2	52				42	6
0	1	63				47	1
1	9	64				51	31
0	33	60				43	6
12	18					35	4
0	3					49	14
11	2					49	9
4	25					59	0
0	38					51	8
0	25					49	26
3	19					58	0
0	9					41	24
2	34					40	1
5	3					69	0
6	1					71	0
2	0					49	1
5	66					46	1
14	2					45
2	0					58
0	8					43
3	7
2	8
22	0
2	4
3	1
	0				86	56
	5				112	43
	1					68
	1				108	57
	22				114	66
	0				107	70
	3				76	62
	1					58
	2				120	57
	18				90	57
	12				82	67
	3				71	56
	40				68	57
	25				13	49
	17				67	48
	3				78	57
	13				34	53
	58				32	62
	84				8	81
	7				13	50
	39					64
	4					56
	26					69
	54					88
	27					58
	3					57
	9					63
	36					62
	4
	0
	3
	6
	6
	1
	7
	2
	2
	0
	2
	2
	9
